# Sex chromosomes and sex hormones contribute jointly and independently to sex biases in cardiac development

**DOI:** 10.64898/2026.01.09.696197

**Authors:** Daniel F. Deegan, Gennaro Calendo, Priya Nigam, Raza Naqvi, Arthur P. Arnold, Nora Engel

## Abstract

Congenital heart defects are highly sex-biased, and although the regulatory networks underlying the differentiation of cardiac progenitors are well established, the sex differences during early stages of cardiogenesis have been largely understudied. Traditionally, sex differences are attributed to the gonadal sex hormones, but the unequal sex chromosome complement (i.e., XX *versus* XY) contributes to sex-biased gene expression from soon after fertilization and across the lifespan. We leveraged the Four Core Genotypes (FCG) mouse model to investigate gonadal and sex chromosome effects on the transcriptome during cardiac development. We found significant sex-biased gene expression at all developmental stages, including in 10.5 dpc (days post-coitum) embryos, before the gonads have formed. Our studies reveal that sex differences in the transcriptome are governed by both sex chromosome and gonadal sex hormone effects and their interactions in 16.5 dpc, neonates, and adults, to differing degrees depending on the stage. Transcriptional and epigenetic factors were among the differentially expressed genes, suggesting the existence of sex-specific subnetworks. The adult cardiac epigenome was also investigated for differential H3K27Ac enrichment, revealing sex-biased chromatin states containing transcription factor binding sites regulated by sex chromosomes, gonadal hormones, and their combined effects. Several of these differentially enriched regions were found to overlap with known cardiac enhancers and correlated with differential expression of typical cardiac-specific genes.
