## Supplemental Table 6 for "Sex chromosomes and sex hormones contribute jointly and independently to sex biases in cardiac development"

### Sheet: gene-set-testing
Stage	Contrast	Pathway	NGenes	Direction	PValue	FDR
10.5	F_vs_M	HALLMARK_UV_RESPONSE_DN	142	Up	1.49206682792446e-07	7.46033413962232e-06
10.5	F_vs_M	HALLMARK_PROTEIN_SECRETION	94	Up	1.57595880158244e-06	3.9398970039561e-05
10.5	F_vs_M	HALLMARK_ANDROGEN_RESPONSE	96	Up	9.46840666684426e-05	0.00114771
10.5	F_vs_M	HALLMARK_EPITHELIAL_MESENCHYMAL_TRANSITION	186	Up	9.69118710343946e-05	0.00114771
10.5	F_vs_M	HALLMARK_MITOTIC_SPINDLE	199	Up	0.000114771	0.00114771
10.5	F_vs_M	HALLMARK_HEME_METABOLISM	188	Up	0.000299337	0.00249448
10.5	F_vs_M	HALLMARK_MYC_TARGETS_V2	58	Down	0.000423283	0.00302345
10.5	F_vs_M	HALLMARK_MYC_TARGETS_V1	201	Down	0.00184518	0.0115324
10.5	F_vs_M	HALLMARK_TGF_BETA_SIGNALING	53	Up	0.00244004	0.0135558
10.5	F_vs_M	HALLMARK_INTERFERON_GAMMA_RESPONSE	185	Up	0.00279173	0.0139586
10.5	F_vs_M	HALLMARK_CHOLESTEROL_HOMEOSTASIS	73	Up	0.00313439	0.0142472
10.5	F_vs_M	HALLMARK_COAGULATION	122	Up	0.00574665	0.0239444
10.5	F_vs_M	HALLMARK_INTERFERON_ALPHA_RESPONSE	93	Up	0.00717604	0.0263072
10.5	F_vs_M	HALLMARK_TNFA_SIGNALING_VIA_NFKB	176	Up	0.00736601	0.0263072
10.5	F_vs_M	HALLMARK_ANGIOGENESIS	33	Up	0.00805139	0.026838
10.5	F_vs_M	HALLMARK_KRAS_SIGNALING_UP	181	Up	0.0116628	0.0364464
10.5	F_vs_M	HALLMARK_COMPLEMENT	174	Up	0.0138206	0.0406488
10.5	F_vs_M	HALLMARK_DNA_REPAIR	148	Down	0.0148213	0.0411703
10.5	F_vs_M	HALLMARK_INFLAMMATORY_RESPONSE	156	Up	0.030401	0.0800026
10.5	F_vs_M	HALLMARK_IL6_JAK_STAT3_SIGNALING	69	Up	0.0345029	0.0862574
10.5	F_vs_M	HALLMARK_KRAS_SIGNALING_DN	130	Down	0.0439395	0.104618
10.5	F_vs_M	HALLMARK_HYPOXIA	185	Up	0.053134	0.120759
10.5	F_vs_M	HALLMARK_ADIPOGENESIS	195	Up	0.0595545	0.129466
10.5	F_vs_M	HALLMARK_IL2_STAT5_SIGNALING	183	Up	0.0646899	0.134771
10.5	F_vs_M	HALLMARK_MTORC1_SIGNALING	201	Up	0.077314	0.153586
10.5	F_vs_M	HALLMARK_APOPTOSIS	150	Up	0.079865	0.153586
10.5	F_vs_M	HALLMARK_ALLOGRAFT_REJECTION	150	Up	0.0951496	0.176203
10.5	F_vs_M	HALLMARK_PI3K_AKT_MTOR_SIGNALING	99	Up	0.116966	0.208868
10.5	F_vs_M	HALLMARK_SPERMATOGENESIS	86	Up	0.135307	0.233288
10.5	F_vs_M	HALLMARK_NOTCH_SIGNALING	32	Up	0.204474	0.340791
10.5	F_vs_M	HALLMARK_BILE_ACID_METABOLISM	95	Up	0.216308	0.348884
10.5	F_vs_M	HALLMARK_FATTY_ACID_METABOLISM	149	Up	0.254787	0.391232
10.5	F_vs_M	HALLMARK_APICAL_JUNCTION	181	Up	0.258213	0.391232
10.5	F_vs_M	HALLMARK_MYOGENESIS	193	Up	0.269777	0.396731
10.5	F_vs_M	HALLMARK_G2M_CHECKPOINT	197	Up	0.299249	0.427499
10.5	F_vs_M	HALLMARK_HEDGEHOG_SIGNALING	33	Up	0.368402	0.507811
10.5	F_vs_M	HALLMARK_E2F_TARGETS	199	Down	0.37578	0.507811
10.5	F_vs_M	HALLMARK_ESTROGEN_RESPONSE_LATE	179	Up	0.414749	0.543106
10.5	F_vs_M	HALLMARK_GLYCOLYSIS	187	Up	0.423622	0.543106
10.5	F_vs_M	HALLMARK_PEROXISOME	94	Up	0.440192	0.55024
10.5	F_vs_M	HALLMARK_OXIDATIVE_PHOSPHORYLATION	198	Up	0.452576	0.551922
10.5	F_vs_M	HALLMARK_UNFOLDED_PROTEIN_RESPONSE	113	Down	0.465693	0.554396
10.5	F_vs_M	HALLMARK_WNT_BETA_CATENIN_SIGNALING	40	Up	0.486154	0.565296
10.5	F_vs_M	HALLMARK_ESTROGEN_RESPONSE_EARLY	183	Up	0.600465	0.682347
10.5	F_vs_M	HALLMARK_PANCREAS_BETA_CELLS	21	Up	0.630979	0.701088
10.5	F_vs_M	HALLMARK_UV_RESPONSE_UP	151	Down	0.728336	0.79167
10.5	F_vs_M	HALLMARK_P53_PATHWAY	192	Down	0.784139	0.819001
10.5	F_vs_M	HALLMARK_REACTIVE_OXYGEN_SPECIES_PATHWAY	49	Up	0.786241	0.819001
10.5	F_vs_M	HALLMARK_XENOBIOTIC_METABOLISM	180	Up	0.920803	0.939594
10.5	F_vs_M	HALLMARK_APICAL_SURFACE	37	Up	0.969527	0.969527
10.5	XX_vs_XY	HALLMARK_UV_RESPONSE_DN	142	Up	0.0023924	0.11962
10.5	XX_vs_XY	HALLMARK_PROTEIN_SECRETION	94	Up	0.00868142	0.151933
10.5	XX_vs_XY	HALLMARK_G2M_CHECKPOINT	197	Up	0.0103696	0.151933
10.5	XX_vs_XY	HALLMARK_TGF_BETA_SIGNALING	53	Up	0.012483	0.151933
10.5	XX_vs_XY	HALLMARK_MITOTIC_SPINDLE	199	Up	0.0151933	0.151933
10.5	XX_vs_XY	HALLMARK_MYOGENESIS	193	Down	0.021132	0.1761
10.5	XX_vs_XY	HALLMARK_P53_PATHWAY	192	Down	0.0484741	0.346244
10.5	XX_vs_XY	HALLMARK_APICAL_SURFACE	37	Down	0.0707535	0.374396
10.5	XX_vs_XY	HALLMARK_ANDROGEN_RESPONSE	96	Up	0.0711929	0.374396
10.5	XX_vs_XY	HALLMARK_MYC_TARGETS_V2	58	Down	0.0819413	0.374396
10.5	XX_vs_XY	HALLMARK_COAGULATION	122	Down	0.0823671	0.374396
10.5	XX_vs_XY	HALLMARK_EPITHELIAL_MESENCHYMAL_TRANSITION	186	Down	0.118209	0.468716
10.5	XX_vs_XY	HALLMARK_APICAL_JUNCTION	181	Down	0.121866	0.468716
10.5	XX_vs_XY	HALLMARK_ESTROGEN_RESPONSE_EARLY	183	Down	0.142915	0.484428
10.5	XX_vs_XY	HALLMARK_SPERMATOGENESIS	86	Up	0.145328	0.484428
10.5	XX_vs_XY	HALLMARK_ANGIOGENESIS	33	Down	0.201044	0.628262
10.5	XX_vs_XY	HALLMARK_E2F_TARGETS	199	Up	0.234864	0.690777
10.5	XX_vs_XY	HALLMARK_ESTROGEN_RESPONSE_LATE	179	Down	0.289834	0.701799
10.5	XX_vs_XY	HALLMARK_OXIDATIVE_PHOSPHORYLATION	198	Down	0.290185	0.701799
10.5	XX_vs_XY	HALLMARK_PI3K_AKT_MTOR_SIGNALING	99	Up	0.291067	0.701799
10.5	XX_vs_XY	HALLMARK_CHOLESTEROL_HOMEOSTASIS	73	Up	0.303382	0.701799
10.5	XX_vs_XY	HALLMARK_UNFOLDED_PROTEIN_RESPONSE	113	Down	0.321385	0.701799
10.5	XX_vs_XY	HALLMARK_XENOBIOTIC_METABOLISM	180	Down	0.322827	0.701799
10.5	XX_vs_XY	HALLMARK_REACTIVE_OXYGEN_SPECIES_PATHWAY	49	Down	0.339511	0.702674
10.5	XX_vs_XY	HALLMARK_HEDGEHOG_SIGNALING	33	Up	0.351337	0.702674
10.5	XX_vs_XY	HALLMARK_HYPOXIA	185	Down	0.373102	0.717504
10.5	XX_vs_XY	HALLMARK_DNA_REPAIR	148	Down	0.395357	0.731003
10.5	XX_vs_XY	HALLMARK_UV_RESPONSE_UP	151	Down	0.428763	0.731003
10.5	XX_vs_XY	HALLMARK_IL2_STAT5_SIGNALING	183	Down	0.448657	0.731003
10.5	XX_vs_XY	HALLMARK_FATTY_ACID_METABOLISM	149	Down	0.449877	0.731003
10.5	XX_vs_XY	HALLMARK_MTORC1_SIGNALING	201	Up	0.453222	0.731003
10.5	XX_vs_XY	HALLMARK_ADIPOGENESIS	195	Down	0.494156	0.748836
10.5	XX_vs_XY	HALLMARK_INTERFERON_GAMMA_RESPONSE	185	Down	0.510252	0.748836
10.5	XX_vs_XY	HALLMARK_APOPTOSIS	150	Down	0.513841	0.748836
10.5	XX_vs_XY	HALLMARK_HEME_METABOLISM	188	Up	0.524185	0.748836
10.5	XX_vs_XY	HALLMARK_GLYCOLYSIS	187	Down	0.541542	0.752142
10.5	XX_vs_XY	HALLMARK_PEROXISOME	94	Down	0.55722	0.753
10.5	XX_vs_XY	HALLMARK_INTERFERON_ALPHA_RESPONSE	93	Down	0.577898	0.760392
10.5	XX_vs_XY	HALLMARK_PANCREAS_BETA_CELLS	21	Up	0.652506	0.836546
10.5	XX_vs_XY	HALLMARK_WNT_BETA_CATENIN_SIGNALING	40	Down	0.74217	0.927713
10.5	XX_vs_XY	HALLMARK_KRAS_SIGNALING_DN	130	Down	0.80963	0.987354
10.5	XX_vs_XY	HALLMARK_TNFA_SIGNALING_VIA_NFKB	176	Down	0.833949	0.992796
10.5	XX_vs_XY	HALLMARK_INFLAMMATORY_RESPONSE	156	Up	0.875942	0.9928
10.5	XX_vs_XY	HALLMARK_IL6_JAK_STAT3_SIGNALING	69	Up	0.891395	0.9928
10.5	XX_vs_XY	HALLMARK_BILE_ACID_METABOLISM	95	Down	0.92833	0.9928
10.5	XX_vs_XY	HALLMARK_MYC_TARGETS_V1	201	Down	0.942583	0.9928
10.5	XX_vs_XY	HALLMARK_NOTCH_SIGNALING	32	Up	0.965341	0.9928
10.5	XX_vs_XY	HALLMARK_COMPLEMENT	174	Up	0.974648	0.9928
10.5	XX_vs_XY	HALLMARK_ALLOGRAFT_REJECTION	150	Down	0.989231	0.9928
10.5	XX_vs_XY	HALLMARK_KRAS_SIGNALING_UP	181	Up	0.9928	0.9928
10.5	sexF:chromosomeXX	HALLMARK_UV_RESPONSE_DN	142	Down	2.86771763935975e-05	0.00143386
10.5	sexF:chromosomeXX	HALLMARK_HEME_METABOLISM	188	Down	0.000345802	0.00864505
10.5	sexF:chromosomeXX	HALLMARK_PROTEIN_SECRETION	94	Down	0.000638183	0.0106364
10.5	sexF:chromosomeXX	HALLMARK_MITOTIC_SPINDLE	199	Down	0.00107088	0.013386
10.5	sexF:chromosomeXX	HALLMARK_ANDROGEN_RESPONSE	96	Down	0.00341813	0.0300526
10.5	sexF:chromosomeXX	HALLMARK_TGF_BETA_SIGNALING	53	Down	0.00360632	0.0300526
10.5	sexF:chromosomeXX	HALLMARK_INTERFERON_GAMMA_RESPONSE	185	Down	0.0263226	0.164944
10.5	sexF:chromosomeXX	HALLMARK_DNA_REPAIR	148	Up	0.0278489	0.164944
10.5	sexF:chromosomeXX	HALLMARK_MYC_TARGETS_V2	58	Up	0.0296898	0.164944
10.5	sexF:chromosomeXX	HALLMARK_G2M_CHECKPOINT	197	Down	0.0535372	0.236934
10.5	sexF:chromosomeXX	HALLMARK_IL6_JAK_STAT3_SIGNALING	69	Down	0.0536499	0.236934
10.5	sexF:chromosomeXX	HALLMARK_INFLAMMATORY_RESPONSE	156	Down	0.0568642	0.236934
10.5	sexF:chromosomeXX	HALLMARK_KRAS_SIGNALING_UP	181	Down	0.0714572	0.250564
10.5	sexF:chromosomeXX	HALLMARK_INTERFERON_ALPHA_RESPONSE	93	Down	0.0786205	0.250564
10.5	sexF:chromosomeXX	HALLMARK_ALLOGRAFT_REJECTION	150	Down	0.0799583	0.250564
10.5	sexF:chromosomeXX	HALLMARK_MYC_TARGETS_V1	201	Up	0.0801804	0.250564
10.5	sexF:chromosomeXX	HALLMARK_COMPLEMENT	174	Down	0.108224	0.309069
10.5	sexF:chromosomeXX	HALLMARK_TNFA_SIGNALING_VIA_NFKB	176	Down	0.113517	0.309069
10.5	sexF:chromosomeXX	HALLMARK_SPERMATOGENESIS	86	Down	0.117446	0.309069
10.5	sexF:chromosomeXX	HALLMARK_CHOLESTEROL_HOMEOSTASIS	73	Down	0.14429	0.347988
10.5	sexF:chromosomeXX	HALLMARK_APICAL_SURFACE	37	Up	0.146155	0.347988
10.5	sexF:chromosomeXX	HALLMARK_P53_PATHWAY	192	Up	0.168274	0.38244
10.5	sexF:chromosomeXX	HALLMARK_MTORC1_SIGNALING	201	Down	0.195258	0.424473
10.5	sexF:chromosomeXX	HALLMARK_IL2_STAT5_SIGNALING	183	Down	0.237007	0.465654
10.5	sexF:chromosomeXX	HALLMARK_COAGULATION	122	Down	0.239414	0.465654
10.5	sexF:chromosomeXX	HALLMARK_UNFOLDED_PROTEIN_RESPONSE	113	Up	0.246797	0.465654
10.5	sexF:chromosomeXX	HALLMARK_OXIDATIVE_PHOSPHORYLATION	198	Up	0.251453	0.465654
10.5	sexF:chromosomeXX	HALLMARK_PI3K_AKT_MTOR_SIGNALING	99	Down	0.269102	0.480539
10.5	sexF:chromosomeXX	HALLMARK_APOPTOSIS	150	Down	0.358936	0.618855
10.5	sexF:chromosomeXX	HALLMARK_KRAS_SIGNALING_DN	130	Up	0.405035	0.656315
10.5	sexF:chromosomeXX	HALLMARK_BILE_ACID_METABOLISM	95	Down	0.406916	0.656315
10.5	sexF:chromosomeXX	HALLMARK_EPITHELIAL_MESENCHYMAL_TRANSITION	186	Down	0.440632	0.688487
10.5	sexF:chromosomeXX	HALLMARK_UV_RESPONSE_UP	151	Up	0.490752	0.730556
10.5	sexF:chromosomeXX	HALLMARK_MYOGENESIS	193	Up	0.496778	0.730556
10.5	sexF:chromosomeXX	HALLMARK_NOTCH_SIGNALING	32	Down	0.589955	0.823832
10.5	sexF:chromosomeXX	HALLMARK_APICAL_JUNCTION	181	Up	0.593159	0.823832
10.5	sexF:chromosomeXX	HALLMARK_HYPOXIA	185	Down	0.628324	0.849086
10.5	sexF:chromosomeXX	HALLMARK_GLYCOLYSIS	187	Up	0.671726	0.857334
10.5	sexF:chromosomeXX	HALLMARK_FATTY_ACID_METABOLISM	149	Down	0.681291	0.857334
10.5	sexF:chromosomeXX	HALLMARK_ESTROGEN_RESPONSE_EARLY	183	Up	0.685867	0.857334
10.5	sexF:chromosomeXX	HALLMARK_XENOBIOTIC_METABOLISM	180	Up	0.72153	0.879914
10.5	sexF:chromosomeXX	HALLMARK_ANGIOGENESIS	33	Down	0.75911	0.885394
10.5	sexF:chromosomeXX	HALLMARK_PEROXISOME	94	Up	0.761439	0.885394
10.5	sexF:chromosomeXX	HALLMARK_WNT_BETA_CATENIN_SIGNALING	40	Down	0.808564	0.918823
10.5	sexF:chromosomeXX	HALLMARK_ESTROGEN_RESPONSE_LATE	179	Up	0.84521	0.934881
10.5	sexF:chromosomeXX	HALLMARK_REACTIVE_OXYGEN_SPECIES_PATHWAY	49	Up	0.860091	0.934881
10.5	sexF:chromosomeXX	HALLMARK_E2F_TARGETS	199	Up	0.887992	0.944672
10.5	sexF:chromosomeXX	HALLMARK_ADIPOGENESIS	195	Down	0.919021	0.957313
10.5	sexF:chromosomeXX	HALLMARK_HEDGEHOG_SIGNALING	33	Up	0.984814	0.989828
10.5	sexF:chromosomeXX	HALLMARK_PANCREAS_BETA_CELLS	21	Up	0.989828	0.989828
16.5	F_vs_M	HALLMARK_OXIDATIVE_PHOSPHORYLATION	198	Down	1.70914189719518e-05	0.000854571
16.5	F_vs_M	HALLMARK_UV_RESPONSE_DN	142	Up	6.940170107085e-05	0.00157363
16.5	F_vs_M	HALLMARK_MITOTIC_SPINDLE	199	Up	9.44175855519656e-05	0.00157363
16.5	F_vs_M	HALLMARK_MYC_TARGETS_V1	201	Down	0.0018216	0.02277
16.5	F_vs_M	HALLMARK_PI3K_AKT_MTOR_SIGNALING	99	Up	0.0060716	0.060716
16.5	F_vs_M	HALLMARK_TGF_BETA_SIGNALING	53	Up	0.0102256	0.0806494
16.5	F_vs_M	HALLMARK_DNA_REPAIR	148	Down	0.0112909	0.0806494
16.5	F_vs_M	HALLMARK_HEDGEHOG_SIGNALING	33	Up	0.0176329	0.107611
16.5	F_vs_M	HALLMARK_TNFA_SIGNALING_VIA_NFKB	176	Up	0.0210356	0.107611
16.5	F_vs_M	HALLMARK_APICAL_JUNCTION	181	Up	0.023102	0.107611
16.5	F_vs_M	HALLMARK_ESTROGEN_RESPONSE_EARLY	183	Up	0.02566	0.107611
16.5	F_vs_M	HALLMARK_WNT_BETA_CATENIN_SIGNALING	40	Up	0.0270323	0.107611
16.5	F_vs_M	HALLMARK_COAGULATION	122	Down	0.0279788	0.107611
16.5	F_vs_M	HALLMARK_APICAL_SURFACE	37	Up	0.0304303	0.10868
16.5	F_vs_M	HALLMARK_XENOBIOTIC_METABOLISM	180	Down	0.0462601	0.1542
16.5	F_vs_M	HALLMARK_NOTCH_SIGNALING	32	Up	0.069741	0.217941
16.5	F_vs_M	HALLMARK_E2F_TARGETS	199	Down	0.0745079	0.219141
16.5	F_vs_M	HALLMARK_IL6_JAK_STAT3_SIGNALING	69	Up	0.0839392	0.233164
16.5	F_vs_M	HALLMARK_PANCREAS_BETA_CELLS	21	Down	0.105818	0.278469
16.5	F_vs_M	HALLMARK_REACTIVE_OXYGEN_SPECIES_PATHWAY	49	Down	0.154073	0.366975
16.5	F_vs_M	HALLMARK_EPITHELIAL_MESENCHYMAL_TRANSITION	186	Up	0.154129	0.366975
16.5	F_vs_M	HALLMARK_ANDROGEN_RESPONSE	96	Up	0.191225	0.426833
16.5	F_vs_M	HALLMARK_APOPTOSIS	150	Up	0.196343	0.426833
16.5	F_vs_M	HALLMARK_INFLAMMATORY_RESPONSE	156	Up	0.210261	0.438044
16.5	F_vs_M	HALLMARK_INTERFERON_ALPHA_RESPONSE	93	Down	0.219335	0.438669
16.5	F_vs_M	HALLMARK_IL2_STAT5_SIGNALING	183	Up	0.324191	0.623444
16.5	F_vs_M	HALLMARK_FATTY_ACID_METABOLISM	149	Down	0.349486	0.647196
16.5	F_vs_M	HALLMARK_PROTEIN_SECRETION	94	Up	0.381578	0.68139
16.5	F_vs_M	HALLMARK_KRAS_SIGNALING_UP	181	Up	0.441423	0.739959
16.5	F_vs_M	HALLMARK_BILE_ACID_METABOLISM	95	Down	0.443975	0.739959
16.5	F_vs_M	HALLMARK_MYOGENESIS	193	Up	0.495822	0.799713
16.5	F_vs_M	HALLMARK_SPERMATOGENESIS	86	Up	0.541793	0.846552
16.5	F_vs_M	HALLMARK_HYPOXIA	185	Up	0.564006	0.854555
16.5	F_vs_M	HALLMARK_KRAS_SIGNALING_DN	130	Up	0.628467	0.900211
16.5	F_vs_M	HALLMARK_G2M_CHECKPOINT	197	Up	0.630148	0.900211
16.5	F_vs_M	HALLMARK_CHOLESTEROL_HOMEOSTASIS	73	Down	0.705377	0.96279
16.5	F_vs_M	HALLMARK_PEROXISOME	94	Down	0.728207	0.96279
16.5	F_vs_M	HALLMARK_HEME_METABOLISM	188	Down	0.735819	0.96279
16.5	F_vs_M	HALLMARK_ANGIOGENESIS	33	Up	0.776031	0.96279
16.5	F_vs_M	HALLMARK_INTERFERON_GAMMA_RESPONSE	185	Down	0.826078	0.96279
16.5	F_vs_M	HALLMARK_GLYCOLYSIS	187	Up	0.870783	0.96279
16.5	F_vs_M	HALLMARK_ESTROGEN_RESPONSE_LATE	179	Up	0.873533	0.96279
16.5	F_vs_M	HALLMARK_COMPLEMENT	174	Down	0.888099	0.96279
16.5	F_vs_M	HALLMARK_UNFOLDED_PROTEIN_RESPONSE	113	Up	0.899567	0.96279
16.5	F_vs_M	HALLMARK_P53_PATHWAY	192	Down	0.902388	0.96279
16.5	F_vs_M	HALLMARK_ALLOGRAFT_REJECTION	150	Down	0.903298	0.96279
16.5	F_vs_M	HALLMARK_UV_RESPONSE_UP	151	Down	0.905023	0.96279
16.5	F_vs_M	HALLMARK_ADIPOGENESIS	195	Down	0.967714	0.970061
16.5	F_vs_M	HALLMARK_MTORC1_SIGNALING	201	Down	0.969726	0.970061
16.5	F_vs_M	HALLMARK_MYC_TARGETS_V2	58	Up	0.970061	0.970061
16.5	XX_vs_XY	HALLMARK_OXIDATIVE_PHOSPHORYLATION	198	Down	1.93089590313765e-12	9.65447951568827e-11
16.5	XX_vs_XY	HALLMARK_WNT_BETA_CATENIN_SIGNALING	40	Up	0.00181241	0.0453104
16.5	XX_vs_XY	HALLMARK_NOTCH_SIGNALING	32	Up	0.00803304	0.123023
16.5	XX_vs_XY	HALLMARK_HEDGEHOG_SIGNALING	33	Up	0.0121922	0.123023
16.5	XX_vs_XY	HALLMARK_APICAL_JUNCTION	181	Up	0.0123023	0.123023
16.5	XX_vs_XY	HALLMARK_FATTY_ACID_METABOLISM	149	Down	0.02152	0.179334
16.5	XX_vs_XY	HALLMARK_IL6_JAK_STAT3_SIGNALING	69	Up	0.0388988	0.239207
16.5	XX_vs_XY	HALLMARK_ADIPOGENESIS	195	Down	0.0412827	0.239207
16.5	XX_vs_XY	HALLMARK_ESTROGEN_RESPONSE_EARLY	183	Up	0.0430573	0.239207
16.5	XX_vs_XY	HALLMARK_ESTROGEN_RESPONSE_LATE	179	Up	0.0685849	0.336915
16.5	XX_vs_XY	HALLMARK_PROTEIN_SECRETION	94	Down	0.0741213	0.336915
16.5	XX_vs_XY	HALLMARK_HYPOXIA	185	Down	0.0913066	0.354008
16.5	XX_vs_XY	HALLMARK_MYOGENESIS	193	Down	0.0936874	0.354008
16.5	XX_vs_XY	HALLMARK_HEME_METABOLISM	188	Down	0.0991221	0.354008
16.5	XX_vs_XY	HALLMARK_DNA_REPAIR	148	Up	0.118192	0.393974
16.5	XX_vs_XY	HALLMARK_TNFA_SIGNALING_VIA_NFKB	176	Up	0.141229	0.441341
16.5	XX_vs_XY	HALLMARK_UV_RESPONSE_UP	151	Up	0.227721	0.606264
16.5	XX_vs_XY	HALLMARK_UV_RESPONSE_DN	142	Down	0.228385	0.606264
16.5	XX_vs_XY	HALLMARK_APICAL_SURFACE	37	Up	0.248111	0.606264
16.5	XX_vs_XY	HALLMARK_XENOBIOTIC_METABOLISM	180	Up	0.250115	0.606264
16.5	XX_vs_XY	HALLMARK_INFLAMMATORY_RESPONSE	156	Up	0.255834	0.606264
16.5	XX_vs_XY	HALLMARK_TGF_BETA_SIGNALING	53	Up	0.26902	0.606264
16.5	XX_vs_XY	HALLMARK_EPITHELIAL_MESENCHYMAL_TRANSITION	186	Up	0.278882	0.606264
16.5	XX_vs_XY	HALLMARK_MTORC1_SIGNALING	201	Down	0.314435	0.609696
16.5	XX_vs_XY	HALLMARK_PI3K_AKT_MTOR_SIGNALING	99	Up	0.314958	0.609696
16.5	XX_vs_XY	HALLMARK_P53_PATHWAY	192	Up	0.317042	0.609696
16.5	XX_vs_XY	HALLMARK_ALLOGRAFT_REJECTION	150	Up	0.407419	0.746615
16.5	XX_vs_XY	HALLMARK_BILE_ACID_METABOLISM	95	Down	0.418105	0.746615
16.5	XX_vs_XY	HALLMARK_MYC_TARGETS_V1	201	Down	0.435176	0.750304
16.5	XX_vs_XY	HALLMARK_ANDROGEN_RESPONSE	96	Down	0.461971	0.769951
16.5	XX_vs_XY	HALLMARK_REACTIVE_OXYGEN_SPECIES_PATHWAY	49	Up	0.487834	0.786829
16.5	XX_vs_XY	HALLMARK_INTERFERON_ALPHA_RESPONSE	93	Up	0.509415	0.79596
16.5	XX_vs_XY	HALLMARK_CHOLESTEROL_HOMEOSTASIS	73	Up	0.536638	0.813088
16.5	XX_vs_XY	HALLMARK_GLYCOLYSIS	187	Down	0.562144	0.819661
16.5	XX_vs_XY	HALLMARK_KRAS_SIGNALING_DN	130	Up	0.573763	0.819661
16.5	XX_vs_XY	HALLMARK_MITOTIC_SPINDLE	199	Down	0.627092	0.870961
16.5	XX_vs_XY	HALLMARK_APOPTOSIS	150	Up	0.667787	0.902414
16.5	XX_vs_XY	HALLMARK_UNFOLDED_PROTEIN_RESPONSE	113	Up	0.729681	0.960107
16.5	XX_vs_XY	HALLMARK_MYC_TARGETS_V2	58	Up	0.806853	0.969612
16.5	XX_vs_XY	HALLMARK_COAGULATION	122	Up	0.858487	0.969612
16.5	XX_vs_XY	HALLMARK_COMPLEMENT	174	Down	0.864055	0.969612
16.5	XX_vs_XY	HALLMARK_PEROXISOME	94	Up	0.871051	0.969612
16.5	XX_vs_XY	HALLMARK_E2F_TARGETS	199	Up	0.896928	0.969612
16.5	XX_vs_XY	HALLMARK_PANCREAS_BETA_CELLS	21	Up	0.914817	0.969612
16.5	XX_vs_XY	HALLMARK_G2M_CHECKPOINT	197	Down	0.915605	0.969612
16.5	XX_vs_XY	HALLMARK_KRAS_SIGNALING_UP	181	Down	0.917951	0.969612
16.5	XX_vs_XY	HALLMARK_SPERMATOGENESIS	86	Up	0.934814	0.969612
16.5	XX_vs_XY	HALLMARK_INTERFERON_GAMMA_RESPONSE	185	Down	0.945248	0.969612
16.5	XX_vs_XY	HALLMARK_IL2_STAT5_SIGNALING	183	Up	0.950219	0.969612
16.5	XX_vs_XY	HALLMARK_ANGIOGENESIS	33	Down	0.970039	0.970039
16.5	sexF:chromosomeXX	HALLMARK_OXIDATIVE_PHOSPHORYLATION	198	Up	1.50954665463217e-17	7.54773327316086e-16
16.5	sexF:chromosomeXX	HALLMARK_HEDGEHOG_SIGNALING	33	Down	0.000175812	0.00439531
16.5	sexF:chromosomeXX	HALLMARK_WNT_BETA_CATENIN_SIGNALING	40	Down	0.000294125	0.00490209
16.5	sexF:chromosomeXX	HALLMARK_APICAL_JUNCTION	181	Down	0.00144481	0.0180601
16.5	sexF:chromosomeXX	HALLMARK_NOTCH_SIGNALING	32	Down	0.00357263	0.0321539
16.5	sexF:chromosomeXX	HALLMARK_FATTY_ACID_METABOLISM	149	Up	0.00385846	0.0321539
16.5	sexF:chromosomeXX	HALLMARK_IL6_JAK_STAT3_SIGNALING	69	Down	0.00707743	0.050553
16.5	sexF:chromosomeXX	HALLMARK_EPITHELIAL_MESENCHYMAL_TRANSITION	186	Down	0.0115086	0.0660079
16.5	sexF:chromosomeXX	HALLMARK_ADIPOGENESIS	195	Up	0.0118814	0.0660079
16.5	sexF:chromosomeXX	HALLMARK_TGF_BETA_SIGNALING	53	Down	0.0238099	0.11905
16.5	sexF:chromosomeXX	HALLMARK_MITOTIC_SPINDLE	199	Down	0.0362789	0.164904
16.5	sexF:chromosomeXX	HALLMARK_ESTROGEN_RESPONSE_EARLY	183	Down	0.0448529	0.186887
16.5	sexF:chromosomeXX	HALLMARK_INFLAMMATORY_RESPONSE	156	Down	0.0537445	0.2061
16.5	sexF:chromosomeXX	HALLMARK_PI3K_AKT_MTOR_SIGNALING	99	Down	0.0577079	0.2061
16.5	sexF:chromosomeXX	HALLMARK_MYOGENESIS	193	Up	0.0874908	0.271343
16.5	sexF:chromosomeXX	HALLMARK_TNFA_SIGNALING_VIA_NFKB	176	Down	0.0908963	0.271343
16.5	sexF:chromosomeXX	HALLMARK_ALLOGRAFT_REJECTION	150	Down	0.0922567	0.271343
16.5	sexF:chromosomeXX	HALLMARK_ESTROGEN_RESPONSE_LATE	179	Down	0.107459	0.298497
16.5	sexF:chromosomeXX	HALLMARK_MYC_TARGETS_V1	201	Up	0.143924	0.353664
16.5	sexF:chromosomeXX	HALLMARK_APICAL_SURFACE	37	Down	0.151139	0.353664
16.5	sexF:chromosomeXX	HALLMARK_HEME_METABOLISM	188	Up	0.153166	0.353664
16.5	sexF:chromosomeXX	HALLMARK_G2M_CHECKPOINT	197	Down	0.155612	0.353664
16.5	sexF:chromosomeXX	HALLMARK_INTERFERON_ALPHA_RESPONSE	93	Down	0.173078	0.376257
16.5	sexF:chromosomeXX	HALLMARK_KRAS_SIGNALING_UP	181	Down	0.236779	0.493289
16.5	sexF:chromosomeXX	HALLMARK_COMPLEMENT	174	Down	0.247214	0.494429
16.5	sexF:chromosomeXX	HALLMARK_MTORC1_SIGNALING	201	Up	0.303475	0.583606
16.5	sexF:chromosomeXX	HALLMARK_INTERFERON_GAMMA_RESPONSE	185	Down	0.321249	0.589002
16.5	sexF:chromosomeXX	HALLMARK_PROTEIN_SECRETION	94	Up	0.329841	0.589002
16.5	sexF:chromosomeXX	HALLMARK_UV_RESPONSE_DN	142	Down	0.387392	0.645195
16.5	sexF:chromosomeXX	HALLMARK_ANGIOGENESIS	33	Down	0.39506	0.645195
16.5	sexF:chromosomeXX	HALLMARK_COAGULATION	122	Down	0.400021	0.645195
16.5	sexF:chromosomeXX	HALLMARK_BILE_ACID_METABOLISM	95	Up	0.413163	0.645566
16.5	sexF:chromosomeXX	HALLMARK_HYPOXIA	185	Up	0.438102	0.663791
16.5	sexF:chromosomeXX	HALLMARK_UV_RESPONSE_UP	151	Down	0.468282	0.670266
16.5	sexF:chromosomeXX	HALLMARK_IL2_STAT5_SIGNALING	183	Down	0.479534	0.670266
16.5	sexF:chromosomeXX	HALLMARK_E2F_TARGETS	199	Down	0.48737	0.670266
16.5	sexF:chromosomeXX	HALLMARK_APOPTOSIS	150	Down	0.495997	0.670266
16.5	sexF:chromosomeXX	HALLMARK_SPERMATOGENESIS	86	Down	0.566966	0.746008
16.5	sexF:chromosomeXX	HALLMARK_DNA_REPAIR	148	Down	0.593617	0.761048
16.5	sexF:chromosomeXX	HALLMARK_KRAS_SIGNALING_DN	130	Down	0.724279	0.86808
16.5	sexF:chromosomeXX	HALLMARK_GLYCOLYSIS	187	Up	0.726066	0.86808
16.5	sexF:chromosomeXX	HALLMARK_MYC_TARGETS_V2	58	Down	0.744236	0.86808
16.5	sexF:chromosomeXX	HALLMARK_P53_PATHWAY	192	Down	0.746549	0.86808
16.5	sexF:chromosomeXX	HALLMARK_CHOLESTEROL_HOMEOSTASIS	73	Down	0.797201	0.889671
16.5	sexF:chromosomeXX	HALLMARK_UNFOLDED_PROTEIN_RESPONSE	113	Down	0.840152	0.889671
16.5	sexF:chromosomeXX	HALLMARK_XENOBIOTIC_METABOLISM	180	Down	0.841723	0.889671
16.5	sexF:chromosomeXX	HALLMARK_ANDROGEN_RESPONSE	96	Up	0.851484	0.889671
16.5	sexF:chromosomeXX	HALLMARK_PEROXISOME	94	Up	0.854085	0.889671
16.5	sexF:chromosomeXX	HALLMARK_REACTIVE_OXYGEN_SPECIES_PATHWAY	49	Up	0.920707	0.939497
16.5	sexF:chromosomeXX	HALLMARK_PANCREAS_BETA_CELLS	21	Up	0.972069	0.972069
neonate	F_vs_M	HALLMARK_EPITHELIAL_MESENCHYMAL_TRANSITION	186	Up	6.507630659936e-05	0.00236341
neonate	F_vs_M	HALLMARK_HEME_METABOLISM	188	Down	9.45365576137778e-05	0.00236341
neonate	F_vs_M	HALLMARK_OXIDATIVE_PHOSPHORYLATION	198	Down	0.000617165	0.00799767
neonate	F_vs_M	HALLMARK_COAGULATION	122	Up	0.000639814	0.00799767
neonate	F_vs_M	HALLMARK_UV_RESPONSE_DN	142	Up	0.00614294	0.0614294
neonate	F_vs_M	HALLMARK_MYC_TARGETS_V2	58	Down	0.00915814	0.0630178
neonate	F_vs_M	HALLMARK_TGF_BETA_SIGNALING	53	Up	0.00967222	0.0630178
neonate	F_vs_M	HALLMARK_CHOLESTEROL_HOMEOSTASIS	73	Up	0.0100828	0.0630178
neonate	F_vs_M	HALLMARK_PROTEIN_SECRETION	94	Up	0.012749	0.0708277
neonate	F_vs_M	HALLMARK_ANDROGEN_RESPONSE	96	Up	0.0146419	0.0732094
neonate	F_vs_M	HALLMARK_XENOBIOTIC_METABOLISM	180	Up	0.0198835	0.0903796
neonate	F_vs_M	HALLMARK_ANGIOGENESIS	33	Up	0.024144	0.1006
neonate	F_vs_M	HALLMARK_ADIPOGENESIS	195	Down	0.0313217	0.118793
neonate	F_vs_M	HALLMARK_KRAS_SIGNALING_UP	181	Up	0.0332621	0.118793
neonate	F_vs_M	HALLMARK_FATTY_ACID_METABOLISM	149	Down	0.046395	0.15465
neonate	F_vs_M	HALLMARK_ESTROGEN_RESPONSE_LATE	179	Up	0.0744994	0.232811
neonate	F_vs_M	HALLMARK_MYOGENESIS	193	Down	0.0803002	0.236177
neonate	F_vs_M	HALLMARK_INFLAMMATORY_RESPONSE	156	Up	0.0901049	0.249727
neonate	F_vs_M	HALLMARK_TNFA_SIGNALING_VIA_NFKB	176	Up	0.0948964	0.249727
neonate	F_vs_M	HALLMARK_HYPOXIA	185	Up	0.108158	0.26622
neonate	F_vs_M	HALLMARK_DNA_REPAIR	148	Down	0.116453	0.26622
neonate	F_vs_M	HALLMARK_IL6_JAK_STAT3_SIGNALING	69	Up	0.121851	0.26622
neonate	F_vs_M	HALLMARK_BILE_ACID_METABOLISM	95	Up	0.122461	0.26622
neonate	F_vs_M	HALLMARK_INTERFERON_GAMMA_RESPONSE	185	Up	0.130367	0.271598
neonate	F_vs_M	HALLMARK_APOPTOSIS	150	Up	0.137976	0.275953
neonate	F_vs_M	HALLMARK_ESTROGEN_RESPONSE_EARLY	183	Up	0.155016	0.298107
neonate	F_vs_M	HALLMARK_HEDGEHOG_SIGNALING	33	Up	0.168604	0.308863
neonate	F_vs_M	HALLMARK_COMPLEMENT	174	Up	0.172963	0.308863
neonate	F_vs_M	HALLMARK_MTORC1_SIGNALING	201	Up	0.185325	0.319526
neonate	F_vs_M	HALLMARK_ALLOGRAFT_REJECTION	150	Up	0.201211	0.327956
neonate	F_vs_M	HALLMARK_KRAS_SIGNALING_DN	130	Up	0.203333	0.327956
neonate	F_vs_M	HALLMARK_PANCREAS_BETA_CELLS	21	Up	0.211808	0.330294
neonate	F_vs_M	HALLMARK_MYC_TARGETS_V1	201	Down	0.217994	0.330294
neonate	F_vs_M	HALLMARK_APICAL_JUNCTION	181	Up	0.259543	0.381682
neonate	F_vs_M	HALLMARK_P53_PATHWAY	192	Down	0.281718	0.402454
neonate	F_vs_M	HALLMARK_WNT_BETA_CATENIN_SIGNALING	40	Up	0.308648	0.428677
neonate	F_vs_M	HALLMARK_UNFOLDED_PROTEIN_RESPONSE	113	Up	0.413966	0.547459
neonate	F_vs_M	HALLMARK_IL2_STAT5_SIGNALING	183	Up	0.433422	0.547459
neonate	F_vs_M	HALLMARK_NOTCH_SIGNALING	32	Up	0.437922	0.547459
neonate	F_vs_M	HALLMARK_G2M_CHECKPOINT	197	Down	0.44788	0.547459
neonate	F_vs_M	HALLMARK_E2F_TARGETS	199	Down	0.448916	0.547459
neonate	F_vs_M	HALLMARK_MITOTIC_SPINDLE	199	Up	0.504255	0.600303
neonate	F_vs_M	HALLMARK_SPERMATOGENESIS	86	Up	0.520297	0.604997
neonate	F_vs_M	HALLMARK_UV_RESPONSE_UP	151	Down	0.595721	0.676956
neonate	F_vs_M	HALLMARK_REACTIVE_OXYGEN_SPECIES_PATHWAY	49	Down	0.624407	0.693786
neonate	F_vs_M	HALLMARK_GLYCOLYSIS	187	Up	0.650083	0.706612
neonate	F_vs_M	HALLMARK_INTERFERON_ALPHA_RESPONSE	93	Up	0.717324	0.763111
neonate	F_vs_M	HALLMARK_APICAL_SURFACE	37	Up	0.79562	0.828771
neonate	F_vs_M	HALLMARK_PEROXISOME	94	Down	0.849089	0.866418
neonate	F_vs_M	HALLMARK_PI3K_AKT_MTOR_SIGNALING	99	Up	0.909018	0.909018
neonate	XX_vs_XY	HALLMARK_E2F_TARGETS	199	Down	4.66889019215183e-24	2.33444509607592e-22
neonate	XX_vs_XY	HALLMARK_G2M_CHECKPOINT	197	Down	1.47243902046065e-21	3.68109755115163e-20
neonate	XX_vs_XY	HALLMARK_MITOTIC_SPINDLE	199	Down	1.27509753067485e-12	2.12516255112474e-11
neonate	XX_vs_XY	HALLMARK_XENOBIOTIC_METABOLISM	180	Up	9.17415567723106e-08	1.14676945965388e-06
neonate	XX_vs_XY	HALLMARK_COAGULATION	122	Up	8.57511618872761e-06	8.57511618872761e-05
neonate	XX_vs_XY	HALLMARK_MYC_TARGETS_V1	201	Down	0.000402915	0.00335763
neonate	XX_vs_XY	HALLMARK_MYC_TARGETS_V2	58	Down	0.000516876	0.00369197
neonate	XX_vs_XY	HALLMARK_BILE_ACID_METABOLISM	95	Up	0.00201826	0.0126141
neonate	XX_vs_XY	HALLMARK_HEME_METABOLISM	188	Down	0.00527952	0.0293307
neonate	XX_vs_XY	HALLMARK_UV_RESPONSE_DN	142	Down	0.00865841	0.0432921
neonate	XX_vs_XY	HALLMARK_CHOLESTEROL_HOMEOSTASIS	73	Up	0.0173539	0.0788816
neonate	XX_vs_XY	HALLMARK_OXIDATIVE_PHOSPHORYLATION	198	Up	0.0284229	0.118429
neonate	XX_vs_XY	HALLMARK_MTORC1_SIGNALING	201	Down	0.0417136	0.160437
neonate	XX_vs_XY	HALLMARK_FATTY_ACID_METABOLISM	149	Up	0.0601239	0.214728
neonate	XX_vs_XY	HALLMARK_SPERMATOGENESIS	86	Down	0.0679057	0.218802
neonate	XX_vs_XY	HALLMARK_UNFOLDED_PROTEIN_RESPONSE	113	Down	0.0768567	0.218802
neonate	XX_vs_XY	HALLMARK_PI3K_AKT_MTOR_SIGNALING	99	Down	0.0780464	0.218802
neonate	XX_vs_XY	HALLMARK_PEROXISOME	94	Up	0.0810718	0.218802
neonate	XX_vs_XY	HALLMARK_KRAS_SIGNALING_DN	130	Up	0.0831446	0.218802
neonate	XX_vs_XY	HALLMARK_INTERFERON_ALPHA_RESPONSE	93	Down	0.101282	0.252784
neonate	XX_vs_XY	HALLMARK_REACTIVE_OXYGEN_SPECIES_PATHWAY	49	Up	0.106169	0.252784
neonate	XX_vs_XY	HALLMARK_INTERFERON_GAMMA_RESPONSE	185	Down	0.140746	0.315286
neonate	XX_vs_XY	HALLMARK_TNFA_SIGNALING_VIA_NFKB	176	Up	0.145191	0.315286
neonate	XX_vs_XY	HALLMARK_HEDGEHOG_SIGNALING	33	Down	0.154561	0.315286
neonate	XX_vs_XY	HALLMARK_COMPLEMENT	174	Up	0.157643	0.315286
neonate	XX_vs_XY	HALLMARK_P53_PATHWAY	192	Up	0.182013	0.350024
neonate	XX_vs_XY	HALLMARK_APICAL_SURFACE	37	Down	0.217297	0.402402
neonate	XX_vs_XY	HALLMARK_PANCREAS_BETA_CELLS	21	Up	0.233947	0.417762
neonate	XX_vs_XY	HALLMARK_APICAL_JUNCTION	181	Down	0.265151	0.457156
neonate	XX_vs_XY	HALLMARK_ADIPOGENESIS	195	Up	0.284992	0.474986
neonate	XX_vs_XY	HALLMARK_ESTROGEN_RESPONSE_LATE	179	Up	0.3061	0.493709
neonate	XX_vs_XY	HALLMARK_UV_RESPONSE_UP	151	Up	0.349086	0.531657
neonate	XX_vs_XY	HALLMARK_APOPTOSIS	150	Up	0.350893	0.531657
neonate	XX_vs_XY	HALLMARK_HYPOXIA	185	Up	0.433151	0.636986
neonate	XX_vs_XY	HALLMARK_ALLOGRAFT_REJECTION	150	Down	0.515969	0.737098
neonate	XX_vs_XY	HALLMARK_NOTCH_SIGNALING	32	Up	0.578315	0.803215
neonate	XX_vs_XY	HALLMARK_INFLAMMATORY_RESPONSE	156	Up	0.606211	0.819204
neonate	XX_vs_XY	HALLMARK_IL2_STAT5_SIGNALING	183	Down	0.625209	0.822643
neonate	XX_vs_XY	HALLMARK_GLYCOLYSIS	187	Down	0.652134	0.832529
neonate	XX_vs_XY	HALLMARK_WNT_BETA_CATENIN_SIGNALING	40	Down	0.666024	0.832529
neonate	XX_vs_XY	HALLMARK_ANDROGEN_RESPONSE	96	Down	0.715883	0.858699
neonate	XX_vs_XY	HALLMARK_ANGIOGENESIS	33	Down	0.721307	0.858699
neonate	XX_vs_XY	HALLMARK_TGF_BETA_SIGNALING	53	Up	0.751126	0.873402
neonate	XX_vs_XY	HALLMARK_DNA_REPAIR	148	Up	0.788841	0.887839
neonate	XX_vs_XY	HALLMARK_ESTROGEN_RESPONSE_EARLY	183	Up	0.812647	0.887839
neonate	XX_vs_XY	HALLMARK_PROTEIN_SECRETION	94	Up	0.816812	0.887839
neonate	XX_vs_XY	HALLMARK_MYOGENESIS	193	Down	0.849108	0.891361
neonate	XX_vs_XY	HALLMARK_IL6_JAK_STAT3_SIGNALING	69	Down	0.855706	0.891361
neonate	XX_vs_XY	HALLMARK_KRAS_SIGNALING_UP	181	Up	0.899181	0.917532
neonate	XX_vs_XY	HALLMARK_EPITHELIAL_MESENCHYMAL_TRANSITION	186	Down	0.991183	0.991183
neonate	sexF:chromosomeXX	HALLMARK_MITOTIC_SPINDLE	199	Up	1.35424347087276e-13	6.77121735436381e-12
neonate	sexF:chromosomeXX	HALLMARK_G2M_CHECKPOINT	197	Up	2.34003310041875e-08	5.85008275104688e-07
neonate	sexF:chromosomeXX	HALLMARK_UV_RESPONSE_DN	142	Up	1.07170008873014e-07	1.78616681455024e-06
neonate	sexF:chromosomeXX	HALLMARK_OXIDATIVE_PHOSPHORYLATION	198	Down	2.33408705182853e-07	2.91760881478566e-06
neonate	sexF:chromosomeXX	HALLMARK_XENOBIOTIC_METABOLISM	180	Down	5.90933690512844e-07	5.90933690512844e-06
neonate	sexF:chromosomeXX	HALLMARK_E2F_TARGETS	199	Up	0.000140046	0.00116705
neonate	sexF:chromosomeXX	HALLMARK_APICAL_JUNCTION	181	Up	0.000422262	0.00301616
neonate	sexF:chromosomeXX	HALLMARK_EPITHELIAL_MESENCHYMAL_TRANSITION	186	Up	0.000512474	0.00320296
neonate	sexF:chromosomeXX	HALLMARK_COAGULATION	122	Down	0.00141463	0.00785904
neonate	sexF:chromosomeXX	HALLMARK_HEDGEHOG_SIGNALING	33	Up	0.00159582	0.00797912
neonate	sexF:chromosomeXX	HALLMARK_BILE_ACID_METABOLISM	95	Down	0.00421867	0.0191758
neonate	sexF:chromosomeXX	HALLMARK_CHOLESTEROL_HOMEOSTASIS	73	Down	0.0100662	0.0419424
neonate	sexF:chromosomeXX	HALLMARK_MYOGENESIS	193	Up	0.0129785	0.0455665
neonate	sexF:chromosomeXX	HALLMARK_DNA_REPAIR	148	Down	0.0131577	0.0455665
neonate	sexF:chromosomeXX	HALLMARK_REACTIVE_OXYGEN_SPECIES_PATHWAY	49	Down	0.0141304	0.0455665
neonate	sexF:chromosomeXX	HALLMARK_APICAL_SURFACE	37	Up	0.0145813	0.0455665
neonate	sexF:chromosomeXX	HALLMARK_FATTY_ACID_METABOLISM	149	Down	0.017001	0.0500031
neonate	sexF:chromosomeXX	HALLMARK_PEROXISOME	94	Down	0.0379569	0.105436
neonate	sexF:chromosomeXX	HALLMARK_ANGIOGENESIS	33	Up	0.0796825	0.209691
neonate	sexF:chromosomeXX	HALLMARK_ESTROGEN_RESPONSE_EARLY	183	Up	0.0867801	0.21695
neonate	sexF:chromosomeXX	HALLMARK_INTERFERON_ALPHA_RESPONSE	93	Down	0.0945494	0.225118
neonate	sexF:chromosomeXX	HALLMARK_ANDROGEN_RESPONSE	96	Up	0.0994995	0.226135
neonate	sexF:chromosomeXX	HALLMARK_NOTCH_SIGNALING	32	Up	0.107069	0.232758
neonate	sexF:chromosomeXX	HALLMARK_WNT_BETA_CATENIN_SIGNALING	40	Up	0.119854	0.243822
neonate	sexF:chromosomeXX	HALLMARK_HEME_METABOLISM	188	Up	0.121911	0.243822
neonate	sexF:chromosomeXX	HALLMARK_ADIPOGENESIS	195	Down	0.138303	0.264522
neonate	sexF:chromosomeXX	HALLMARK_PI3K_AKT_MTOR_SIGNALING	99	Up	0.142842	0.264522
neonate	sexF:chromosomeXX	HALLMARK_TGF_BETA_SIGNALING	53	Up	0.149468	0.266907
neonate	sexF:chromosomeXX	HALLMARK_UV_RESPONSE_UP	151	Down	0.176419	0.304171
neonate	sexF:chromosomeXX	HALLMARK_INTERFERON_GAMMA_RESPONSE	185	Down	0.203441	0.331329
neonate	sexF:chromosomeXX	HALLMARK_PANCREAS_BETA_CELLS	21	Down	0.205424	0.331329
neonate	sexF:chromosomeXX	HALLMARK_ALLOGRAFT_REJECTION	150	Down	0.22172	0.346438
neonate	sexF:chromosomeXX	HALLMARK_P53_PATHWAY	192	Down	0.246189	0.373014
neonate	sexF:chromosomeXX	HALLMARK_SPERMATOGENESIS	86	Up	0.277795	0.408523
neonate	sexF:chromosomeXX	HALLMARK_MTORC1_SIGNALING	201	Down	0.298786	0.426837
neonate	sexF:chromosomeXX	HALLMARK_MYC_TARGETS_V1	201	Down	0.318948	0.442983
neonate	sexF:chromosomeXX	HALLMARK_IL2_STAT5_SIGNALING	183	Up	0.331487	0.447955
neonate	sexF:chromosomeXX	HALLMARK_COMPLEMENT	174	Down	0.369021	0.483704
neonate	sexF:chromosomeXX	HALLMARK_MYC_TARGETS_V2	58	Up	0.377289	0.483704
neonate	sexF:chromosomeXX	HALLMARK_PROTEIN_SECRETION	94	Up	0.458558	0.573197
neonate	sexF:chromosomeXX	HALLMARK_ESTROGEN_RESPONSE_LATE	179	Down	0.541978	0.660949
neonate	sexF:chromosomeXX	HALLMARK_APOPTOSIS	150	Down	0.565711	0.673466
neonate	sexF:chromosomeXX	HALLMARK_GLYCOLYSIS	187	Down	0.587925	0.683633
neonate	sexF:chromosomeXX	HALLMARK_KRAS_SIGNALING_DN	130	Down	0.709298	0.80602
neonate	sexF:chromosomeXX	HALLMARK_KRAS_SIGNALING_UP	181	Up	0.795694	0.884104
neonate	sexF:chromosomeXX	HALLMARK_INFLAMMATORY_RESPONSE	156	Up	0.832781	0.905196
neonate	sexF:chromosomeXX	HALLMARK_IL6_JAK_STAT3_SIGNALING	69	Up	0.907146	0.948061
neonate	sexF:chromosomeXX	HALLMARK_UNFOLDED_PROTEIN_RESPONSE	113	Down	0.929613	0.948061
neonate	sexF:chromosomeXX	HALLMARK_TNFA_SIGNALING_VIA_NFKB	176	Up	0.947916	0.948061
neonate	sexF:chromosomeXX	HALLMARK_HYPOXIA	185	Down	0.948061	0.948061
adult	F_vs_M	HALLMARK_OXIDATIVE_PHOSPHORYLATION	198	Down	4.47823230976344e-18	2.23911615488172e-16
adult	F_vs_M	HALLMARK_EPITHELIAL_MESENCHYMAL_TRANSITION	186	Up	3.4413979989126e-10	8.60349499728151e-09
adult	F_vs_M	HALLMARK_COAGULATION	122	Up	1.1235393939102e-07	1.87256565651701e-06
adult	F_vs_M	HALLMARK_MYC_TARGETS_V1	201	Down	0.000677383	0.00846729
adult	F_vs_M	HALLMARK_COMPLEMENT	174	Up	0.00301832	0.0270236
adult	F_vs_M	HALLMARK_PROTEIN_SECRETION	94	Up	0.00324284	0.0270236
adult	F_vs_M	HALLMARK_FATTY_ACID_METABOLISM	149	Down	0.00633019	0.0379959
adult	F_vs_M	HALLMARK_MYC_TARGETS_V2	58	Down	0.00659978	0.0379959
adult	F_vs_M	HALLMARK_APOPTOSIS	150	Up	0.00683927	0.0379959
adult	F_vs_M	HALLMARK_TGF_BETA_SIGNALING	53	Up	0.00802059	0.040103
adult	F_vs_M	HALLMARK_ANGIOGENESIS	33	Up	0.00970519	0.0441145
adult	F_vs_M	HALLMARK_APICAL_JUNCTION	181	Up	0.0145445	0.0563674
adult	F_vs_M	HALLMARK_PANCREAS_BETA_CELLS	21	Up	0.0146555	0.0563674
adult	F_vs_M	HALLMARK_KRAS_SIGNALING_UP	181	Up	0.0164674	0.0578645
adult	F_vs_M	HALLMARK_ESTROGEN_RESPONSE_LATE	179	Up	0.0174869	0.0578645
adult	F_vs_M	HALLMARK_G2M_CHECKPOINT	197	Down	0.0192714	0.0578645
adult	F_vs_M	HALLMARK_ANDROGEN_RESPONSE	96	Up	0.0196739	0.0578645
adult	F_vs_M	HALLMARK_XENOBIOTIC_METABOLISM	180	Up	0.0260156	0.0722655
adult	F_vs_M	HALLMARK_INFLAMMATORY_RESPONSE	156	Up	0.0307242	0.0808531
adult	F_vs_M	HALLMARK_CHOLESTEROL_HOMEOSTASIS	73	Up	0.0352936	0.0882339
adult	F_vs_M	HALLMARK_E2F_TARGETS	199	Down	0.0393572	0.0937077
adult	F_vs_M	HALLMARK_ADIPOGENESIS	195	Down	0.0421057	0.0956949
adult	F_vs_M	HALLMARK_INTERFERON_GAMMA_RESPONSE	185	Up	0.0495925	0.10781
adult	F_vs_M	HALLMARK_ESTROGEN_RESPONSE_EARLY	183	Up	0.0579138	0.120654
adult	F_vs_M	HALLMARK_IL2_STAT5_SIGNALING	183	Up	0.064803	0.129606
adult	F_vs_M	HALLMARK_INTERFERON_ALPHA_RESPONSE	93	Up	0.0738974	0.14211
adult	F_vs_M	HALLMARK_PEROXISOME	94	Down	0.13096	0.242518
adult	F_vs_M	HALLMARK_MITOTIC_SPINDLE	199	Down	0.160549	0.286695
adult	F_vs_M	HALLMARK_KRAS_SIGNALING_DN	130	Up	0.177226	0.295507
adult	F_vs_M	HALLMARK_UV_RESPONSE_DN	142	Up	0.177304	0.295507
adult	F_vs_M	HALLMARK_REACTIVE_OXYGEN_SPECIES_PATHWAY	49	Down	0.187163	0.301876
adult	F_vs_M	HALLMARK_DNA_REPAIR	148	Down	0.196644	0.307256
adult	F_vs_M	HALLMARK_TNFA_SIGNALING_VIA_NFKB	176	Up	0.206001	0.309584
adult	F_vs_M	HALLMARK_MYOGENESIS	193	Down	0.210517	0.309584
adult	F_vs_M	HALLMARK_IL6_JAK_STAT3_SIGNALING	69	Up	0.236349	0.337642
adult	F_vs_M	HALLMARK_ALLOGRAFT_REJECTION	150	Up	0.251309	0.343095
adult	F_vs_M	HALLMARK_HYPOXIA	185	Up	0.25389	0.343095
adult	F_vs_M	HALLMARK_PI3K_AKT_MTOR_SIGNALING	99	Down	0.321338	0.413232
adult	F_vs_M	HALLMARK_P53_PATHWAY	192	Up	0.326731	0.413232
adult	F_vs_M	HALLMARK_NOTCH_SIGNALING	32	Up	0.330586	0.413232
adult	F_vs_M	HALLMARK_APICAL_SURFACE	37	Up	0.397567	0.484837
adult	F_vs_M	HALLMARK_BILE_ACID_METABOLISM	95	Up	0.445355	0.527426
adult	F_vs_M	HALLMARK_HEME_METABOLISM	188	Down	0.453587	0.527426
adult	F_vs_M	HALLMARK_UNFOLDED_PROTEIN_RESPONSE	113	Up	0.531274	0.603721
adult	F_vs_M	HALLMARK_HEDGEHOG_SIGNALING	33	Up	0.561598	0.623998
adult	F_vs_M	HALLMARK_UV_RESPONSE_UP	151	Up	0.807674	0.877906
adult	F_vs_M	HALLMARK_SPERMATOGENESIS	86	Down	0.897912	0.955225
adult	F_vs_M	HALLMARK_MTORC1_SIGNALING	201	Up	0.948375	0.972636
adult	F_vs_M	HALLMARK_GLYCOLYSIS	187	Down	0.96361	0.972636
adult	F_vs_M	HALLMARK_WNT_BETA_CATENIN_SIGNALING	40	Up	0.972636	0.972636
adult	XX_vs_XY	HALLMARK_EPITHELIAL_MESENCHYMAL_TRANSITION	186	Up	3.18637716959452e-09	1.59318858479726e-07
adult	XX_vs_XY	HALLMARK_COAGULATION	122	Up	8.55659713404308e-07	2.13914928351077e-05
adult	XX_vs_XY	HALLMARK_COMPLEMENT	174	Up	0.000570439	0.00950732
adult	XX_vs_XY	HALLMARK_ANGIOGENESIS	33	Up	0.00289826	0.0362282
adult	XX_vs_XY	HALLMARK_IL6_JAK_STAT3_SIGNALING	69	Up	0.00907501	0.0668404
adult	XX_vs_XY	HALLMARK_APOPTOSIS	150	Up	0.00916578	0.0668404
adult	XX_vs_XY	HALLMARK_KRAS_SIGNALING_UP	181	Up	0.0116697	0.0668404
adult	XX_vs_XY	HALLMARK_ESTROGEN_RESPONSE_LATE	179	Up	0.0119439	0.0668404
adult	XX_vs_XY	HALLMARK_XENOBIOTIC_METABOLISM	180	Up	0.0120313	0.0668404
adult	XX_vs_XY	HALLMARK_PROTEIN_SECRETION	94	Up	0.0188831	0.0944155
adult	XX_vs_XY	HALLMARK_OXIDATIVE_PHOSPHORYLATION	198	Down	0.0209741	0.0953369
adult	XX_vs_XY	HALLMARK_INFLAMMATORY_RESPONSE	156	Up	0.0244208	0.0998012
adult	XX_vs_XY	HALLMARK_IL2_STAT5_SIGNALING	183	Up	0.0259483	0.0998012
adult	XX_vs_XY	HALLMARK_TGF_BETA_SIGNALING	53	Up	0.0361024	0.128937
adult	XX_vs_XY	HALLMARK_ALLOGRAFT_REJECTION	150	Up	0.0524937	0.174979
adult	XX_vs_XY	HALLMARK_APICAL_JUNCTION	181	Up	0.0663917	0.196457
adult	XX_vs_XY	HALLMARK_MYC_TARGETS_V2	58	Down	0.0667955	0.196457
adult	XX_vs_XY	HALLMARK_E2F_TARGETS	199	Up	0.0753928	0.202554
adult	XX_vs_XY	HALLMARK_INTERFERON_ALPHA_RESPONSE	93	Up	0.0769704	0.202554
adult	XX_vs_XY	HALLMARK_WNT_BETA_CATENIN_SIGNALING	40	Down	0.0811314	0.202828
adult	XX_vs_XY	HALLMARK_PANCREAS_BETA_CELLS	21	Up	0.0870887	0.207354
adult	XX_vs_XY	HALLMARK_INTERFERON_GAMMA_RESPONSE	185	Up	0.0983738	0.223577
adult	XX_vs_XY	HALLMARK_G2M_CHECKPOINT	197	Up	0.189306	0.411534
adult	XX_vs_XY	HALLMARK_MITOTIC_SPINDLE	199	Down	0.215282	0.448504
adult	XX_vs_XY	HALLMARK_PEROXISOME	94	Down	0.231549	0.463098
adult	XX_vs_XY	HALLMARK_MYC_TARGETS_V1	201	Up	0.258507	0.497129
adult	XX_vs_XY	HALLMARK_ANDROGEN_RESPONSE	96	Up	0.271051	0.501945
adult	XX_vs_XY	HALLMARK_DNA_REPAIR	148	Up	0.299609	0.516042
adult	XX_vs_XY	HALLMARK_HYPOXIA	185	Up	0.309517	0.516042
adult	XX_vs_XY	HALLMARK_GLYCOLYSIS	187	Up	0.309625	0.516042
adult	XX_vs_XY	HALLMARK_P53_PATHWAY	192	Up	0.385286	0.621429
adult	XX_vs_XY	HALLMARK_UV_RESPONSE_DN	142	Up	0.403607	0.623801
adult	XX_vs_XY	HALLMARK_ESTROGEN_RESPONSE_EARLY	183	Up	0.426634	0.623801
adult	XX_vs_XY	HALLMARK_TNFA_SIGNALING_VIA_NFKB	176	Up	0.436368	0.623801
adult	XX_vs_XY	HALLMARK_MTORC1_SIGNALING	201	Up	0.436661	0.623801
adult	XX_vs_XY	HALLMARK_ADIPOGENESIS	195	Down	0.468193	0.649612
adult	XX_vs_XY	HALLMARK_FATTY_ACID_METABOLISM	149	Down	0.480713	0.649612
adult	XX_vs_XY	HALLMARK_HEDGEHOG_SIGNALING	33	Down	0.496408	0.653168
adult	XX_vs_XY	HALLMARK_MYOGENESIS	193	Down	0.512731	0.657347
adult	XX_vs_XY	HALLMARK_REACTIVE_OXYGEN_SPECIES_PATHWAY	49	Up	0.530245	0.662807
adult	XX_vs_XY	HALLMARK_APICAL_SURFACE	37	Up	0.617765	0.728735
adult	XX_vs_XY	HALLMARK_BILE_ACID_METABOLISM	95	Down	0.638779	0.728735
adult	XX_vs_XY	HALLMARK_SPERMATOGENESIS	86	Up	0.645952	0.728735
adult	XX_vs_XY	HALLMARK_NOTCH_SIGNALING	32	Down	0.649356	0.728735
adult	XX_vs_XY	HALLMARK_KRAS_SIGNALING_DN	130	Up	0.655862	0.728735
adult	XX_vs_XY	HALLMARK_UV_RESPONSE_UP	151	Up	0.80889	0.879228
adult	XX_vs_XY	HALLMARK_PI3K_AKT_MTOR_SIGNALING	99	Down	0.904457	0.950136
adult	XX_vs_XY	HALLMARK_HEME_METABOLISM	188	Up	0.933998	0.950136
adult	XX_vs_XY	HALLMARK_UNFOLDED_PROTEIN_RESPONSE	113	Up	0.94803	0.950136
adult	XX_vs_XY	HALLMARK_CHOLESTEROL_HOMEOSTASIS	73	Down	0.950136	0.950136
adult	sexF:chromosomeXX	HALLMARK_OXIDATIVE_PHOSPHORYLATION	198	Up	1.14025172737901e-16	5.70125863689503e-15
adult	sexF:chromosomeXX	HALLMARK_EPITHELIAL_MESENCHYMAL_TRANSITION	186	Down	4.1623480455433e-13	1.04058701138583e-11
adult	sexF:chromosomeXX	HALLMARK_COAGULATION	122	Down	8.12195310077662e-09	1.35365885012944e-07
adult	sexF:chromosomeXX	HALLMARK_COMPLEMENT	174	Down	8.42097028230707e-05	0.00104339
adult	sexF:chromosomeXX	HALLMARK_INTERFERON_GAMMA_RESPONSE	185	Down	0.000128482	0.00104339
adult	sexF:chromosomeXX	HALLMARK_ANGIOGENESIS	33	Down	0.000136248	0.00104339
adult	sexF:chromosomeXX	HALLMARK_INTERFERON_ALPHA_RESPONSE	93	Down	0.000146075	0.00104339
adult	sexF:chromosomeXX	HALLMARK_INFLAMMATORY_RESPONSE	156	Down	0.000170689	0.0010668
adult	sexF:chromosomeXX	HALLMARK_ALLOGRAFT_REJECTION	150	Down	0.000258886	0.00143825
adult	sexF:chromosomeXX	HALLMARK_APICAL_JUNCTION	181	Down	0.000321103	0.00160551
adult	sexF:chromosomeXX	HALLMARK_KRAS_SIGNALING_UP	181	Down	0.000380526	0.00172966
adult	sexF:chromosomeXX	HALLMARK_IL6_JAK_STAT3_SIGNALING	69	Down	0.000956123	0.00398385
adult	sexF:chromosomeXX	HALLMARK_ESTROGEN_RESPONSE_LATE	179	Down	0.00171711	0.00660425
adult	sexF:chromosomeXX	HALLMARK_APOPTOSIS	150	Down	0.00210993	0.00753546
adult	sexF:chromosomeXX	HALLMARK_MYC_TARGETS_V2	58	Up	0.00343934	0.0112237
adult	sexF:chromosomeXX	HALLMARK_TGF_BETA_SIGNALING	53	Down	0.00359159	0.0112237
adult	sexF:chromosomeXX	HALLMARK_IL2_STAT5_SIGNALING	183	Down	0.00577937	0.0168799
adult	sexF:chromosomeXX	HALLMARK_FATTY_ACID_METABOLISM	149	Up	0.00631534	0.0168799
adult	sexF:chromosomeXX	HALLMARK_MYC_TARGETS_V1	201	Up	0.00641436	0.0168799
adult	sexF:chromosomeXX	HALLMARK_ADIPOGENESIS	195	Up	0.0159756	0.0399391
adult	sexF:chromosomeXX	HALLMARK_ESTROGEN_RESPONSE_EARLY	183	Down	0.0396484	0.094401
adult	sexF:chromosomeXX	HALLMARK_PANCREAS_BETA_CELLS	21	Down	0.0457697	0.104022
adult	sexF:chromosomeXX	HALLMARK_ANDROGEN_RESPONSE	96	Down	0.0533382	0.115953
adult	sexF:chromosomeXX	HALLMARK_PROTEIN_SECRETION	94	Down	0.0692758	0.144325
adult	sexF:chromosomeXX	HALLMARK_CHOLESTEROL_HOMEOSTASIS	73	Down	0.0764676	0.148268
adult	sexF:chromosomeXX	HALLMARK_XENOBIOTIC_METABOLISM	180	Down	0.0770992	0.148268
adult	sexF:chromosomeXX	HALLMARK_APICAL_SURFACE	37	Down	0.0856359	0.158585
adult	sexF:chromosomeXX	HALLMARK_PEROXISOME	94	Up	0.121056	0.216172
adult	sexF:chromosomeXX	HALLMARK_TNFA_SIGNALING_VIA_NFKB	176	Down	0.153436	0.264545
adult	sexF:chromosomeXX	HALLMARK_NOTCH_SIGNALING	32	Down	0.189907	0.316512
adult	sexF:chromosomeXX	HALLMARK_HEDGEHOG_SIGNALING	33	Down	0.211495	0.341121
adult	sexF:chromosomeXX	HALLMARK_UV_RESPONSE_DN	142	Down	0.245148	0.383044
adult	sexF:chromosomeXX	HALLMARK_KRAS_SIGNALING_DN	130	Down	0.262909	0.398347
adult	sexF:chromosomeXX	HALLMARK_MYOGENESIS	193	Up	0.322194	0.473814
adult	sexF:chromosomeXX	HALLMARK_P53_PATHWAY	192	Down	0.358101	0.511572
adult	sexF:chromosomeXX	HALLMARK_REACTIVE_OXYGEN_SPECIES_PATHWAY	49	Up	0.374562	0.520225
adult	sexF:chromosomeXX	HALLMARK_HEME_METABOLISM	188	Up	0.415595	0.561614
adult	sexF:chromosomeXX	HALLMARK_PI3K_AKT_MTOR_SIGNALING	99	Up	0.516365	0.679428
adult	sexF:chromosomeXX	HALLMARK_UV_RESPONSE_UP	151	Down	0.552327	0.708111
adult	sexF:chromosomeXX	HALLMARK_BILE_ACID_METABOLISM	95	Up	0.570768	0.709114
adult	sexF:chromosomeXX	HALLMARK_UNFOLDED_PROTEIN_RESPONSE	113	Up	0.581474	0.709114
adult	sexF:chromosomeXX	HALLMARK_HYPOXIA	185	Down	0.635036	0.742348
adult	sexF:chromosomeXX	HALLMARK_DNA_REPAIR	148	Up	0.638419	0.742348
adult	sexF:chromosomeXX	HALLMARK_SPERMATOGENESIS	86	Down	0.771283	0.857477
adult	sexF:chromosomeXX	HALLMARK_G2M_CHECKPOINT	197	Down	0.779505	0.857477
adult	sexF:chromosomeXX	HALLMARK_GLYCOLYSIS	187	Down	0.788879	0.857477
adult	sexF:chromosomeXX	HALLMARK_E2F_TARGETS	199	Down	0.807679	0.859233
adult	sexF:chromosomeXX	HALLMARK_MTORC1_SIGNALING	201	Up	0.836712	0.871575
adult	sexF:chromosomeXX	HALLMARK_WNT_BETA_CATENIN_SIGNALING	40	Up	0.861742	0.879329
adult	sexF:chromosomeXX	HALLMARK_MITOTIC_SPINDLE	199	Up	0.929095	0.929095
