## Supplemental Table 8 for "Sex chromosomes and sex hormones contribute jointly and independently to sex biases in cardiac development"

### Sheet: FvM Down
Query_ID	Target_ID	Optimal_offset	p-value	E-value	q-value	Overlap	Query_consensus	Target_consensus	Orientation
1-AGACCAGGCTGGCC	ESR1_MOUSE.H11MO.0.A	0	0.000662733	0.237259	0.429414	14	AGACCAGGCTGGCC	AGGTCAGGGTGACCT	-
1-AGACCAGGCTGGCC	ESR2_MOUSE.H11MO.0.A	0	0.00181159	0.648549	0.429414	14	AGACCAGGCTGGCC	AGGTCAGGGTGACCT	-
1-AGACCAGGCTGGCC	P53_MOUSE.H11MO.0.A	5	0.00271131	0.970651	0.482011	14	AGACCAGGCTGGCC	GGACATGCCCAGGCATGCCC	+
2-AGAGAGAGAGAGAGA	PRDM1_MOUSE.H11MO.0.A	-1	0.000986787	0.35327	0.661638	14	AGAGAGAGAGAGAGA	GAAAGTGAAAGTGA	+
3-CAAACAAACAAACA	FOXJ2_MOUSE.H11MO.0.C	-4	4.78702e-05	0.0171375	0.0339926	10	CAAACAAACAAACA	TAAATAAACA	-
3-CAAACAAACAAACA	FOXJ3_MOUSE.H11MO.0.A	-2	0.000299699	0.107292	0.0718879	12	CAAACAAACAAACA	AAAAAATAAACAA	-
3-CAAACAAACAAACA	FOXQ1_MOUSE.H11MO.0.C	-1	0.000303709	0.108728	0.0718879	12	CAAACAAACAAACA	AAATAAACAATT	-
3-CAAACAAACAAACA	FOXO4_MOUSE.H11MO.0.C	-2	0.000451559	0.161658	0.0801632	9	CAAACAAACAAACA	AATAAACAA	-
3-CAAACAAACAAACA	FOXL2_MOUSE.H11MO.0.C	-3	0.00277476	0.993363	0.393385	11	CAAACAAACAAACA	AAATGTAAACA	-
5-CCTGCCTCTGCCTCC	ASCL1_MOUSE.H11MO.0.A	-1	0.00204623	0.73255	0.399283	14	CCTGCCTCTGCCTCC	CTGCAGCTGCCCCC	+
5-CCTGCCTCTGCCTCC	SP1_MOUSE.H11MO.0.A	6	0.00254467	0.910994	0.399283	15	CCTGCCTCTGCCTCC	CCCGGCCCCGCCCCCTCCCCCCCC	-
# Tomtom (Motif Comparison Tool): Version 5.5.6 compiled on Aug 7 2024 at 16:12:17
# The format of this file is described at https://meme-suite.org/meme/doc/tomtom-output-format.html.
# tomtom -verbosity 1 -oc /mnt/data/data_gc/20240813_nora-cutrun/data/08_motif/F_vs_M_down-xstreme/streme_tomtom_out -min-overlap 5 -dist ed -evalue -thresh 1 -no-ssc /mnt/data/data_gc/20240813_nora-cutrun/data/08_motif/F_vs_M_down-xstreme/streme_out/streme.xml /mnt/data/data_gc/20240813_nora-cutrun/doc/HOCOMOCOv11_core_MOUSE_mono_meme_format.meme

### Sheet: FvM Up
Query_ID	Target_ID	Optimal_offset	p-value	E-value	q-value	Overlap	Query_consensus	Target_consensus	Orientation
2-CCACTGAGCCATCTC	ATF3_MOUSE.H11MO.0.A	-3	0.000609892	0.218341	0.201453	9	CCACTGAGCCATCTC	ATGAGTCAC	+
2-CCACTGAGCCATCTC	FOSB_MOUSE.H11MO.0.A	-3	0.00103037	0.368872	0.201453	9	CCACTGAGCCATCTC	ATGAGTCAT	+
2-CCACTGAGCCATCTC	JUN_MOUSE.H11MO.0.A	-2	0.00136572	0.488927	0.201453	10	CCACTGAGCCATCTC	GGTGAGTCAC	+
2-CCACTGAGCCATCTC	JUNB_MOUSE.H11MO.0.A	-3	0.00170892	0.611793	0.201453	9	CCACTGAGCCATCTC	ATGAGTCAC	+
2-CCACTGAGCCATCTC	FOSL1_MOUSE.H11MO.0.A	-1	0.00180882	0.647558	0.201453	12	CCACTGAGCCATCTC	GGATGAGTCACC	+
2-CCACTGAGCCATCTC	FOSL2_MOUSE.H11MO.0.A	-2	0.00193093	0.691272	0.201453	11	CCACTGAGCCATCTC	GATGAGTCACC	+
2-CCACTGAGCCATCTC	BACH2_MOUSE.H11MO.0.A	-1	0.00215413	0.77118	0.201453	11	CCACTGAGCCATCTC	TGCTGAGTCAT	+
2-CCACTGAGCCATCTC	JUND_MOUSE.H11MO.0.A	-1	0.00227457	0.814294	0.201453	11	CCACTGAGCCATCTC	GGGTGAGTCAT	+
2-CCACTGAGCCATCTC	FOS_MOUSE.H11MO.0.A	-1	0.0027393	0.980669	0.215657	12	CCACTGAGCCATCTC	GGATGAGTCATC	+
3-CTGCCTCTGCCTCCC	MAZ_MOUSE.H11MO.0.A	5	0.0013862	0.496259	0.403048	15	CTGCCTCTGCCTCCC	CCCCCCCCCCCCCCCCTCCCCC	-
3-CTGCCTCTGCCTCCC	WT1_MOUSE.H11MO.0.B	-1	0.00161468	0.578057	0.403048	14	CTGCCTCTGCCTCCC	CCCCCCCTCCTCCCCCGCCC	-
3-CTGCCTCTGCCTCCC	ASCL1_MOUSE.H11MO.0.A	0	0.00176334	0.631275	0.403048	14	CTGCCTCTGCCTCCC	CTGCAGCTGCCCCC	+
4-GACCAGGCTGGCCTC	ESR1_MOUSE.H11MO.0.A	1	0.000613116	0.219496	0.437232	14	GACCAGGCTGGCCTC	AGGTCAGGGTGACCT	-
4-GACCAGGCTGGCCTC	ESR2_MOUSE.H11MO.0.A	1	0.00164183	0.587776	0.452489	14	GACCAGGCTGGCCTC	AGGTCAGGGTGACCT	-
5-TTAAAAAAAAAAAAA	FOXJ3_MOUSE.H11MO.0.A	-2	9.55162e-05	0.0341948	0.0677826	13	TTAAAAAAAAAAAAA	AAAAAATAAACAA	-
5-TTAAAAAAAAAAAAA	FOXJ2_MOUSE.H11MO.0.C	-1	0.00147516	0.528107	0.523419	10	TTAAAAAAAAAAAAA	TAAATAAACA	-
# Tomtom (Motif Comparison Tool): Version 5.5.6 compiled on Aug 7 2024 at 16:12:17
# The format of this file is described at https://meme-suite.org/meme/doc/tomtom-output-format.html.
# tomtom -verbosity 1 -oc /mnt/data/data_gc/20240813_nora-cutrun/data/08_motif/F_vs_M_up-xstreme/streme_tomtom_out -min-overlap 5 -dist ed -evalue -thresh 1 -no-ssc /mnt/data/data_gc/20240813_nora-cutrun/data/08_motif/F_vs_M_up-xstreme/streme_out/streme.xml /mnt/data/data_gc/20240813_nora-cutrun/doc/HOCOMOCOv11_core_MOUSE_mono_meme_format.meme

### Sheet: XXvXY Down
Query_ID	Target_ID	Optimal_offset	p-value	E-value	q-value	Overlap	Query_consensus	Target_consensus	Orientation
2-AGTGCTGGGATTAAA	OTX2_MOUSE.H11MO.0.A	-2	0.000744138	0.266401	0.301799	12	AGTGCTGGGATTAAA	TAAGAGGATTAA	+
2-AGTGCTGGGATTAAA	PITX1_MOUSE.H11MO.0.C	-5	0.000843512	0.301977	0.301799	10	AGTGCTGGGATTAAA	AGGGATTAAC	+
2-AGTGCTGGGATTAAA	GFI1_MOUSE.H11MO.0.C	-3	0.00143049	0.512116	0.341209	10	AGTGCTGGGATTAAA	GCTGTGATTT	+
5-AACAAAACAAAACAA	FOXJ3_MOUSE.H11MO.0.A	-2	0.000182641	0.0653855	0.105714	13	AACAAAACAAAACAA	AAAAAATAAACAA	-
5-AACAAAACAAAACAA	FOXO4_MOUSE.H11MO.0.C	-1	0.000452066	0.16184	0.105714	9	AACAAAACAAAACAA	AATAAACAA	-
5-AACAAAACAAAACAA	SRY_MOUSE.H11MO.0.B	-3	0.000452066	0.16184	0.105714	9	AACAAAACAAAACAA	AAAACAAAA	-
5-AACAAAACAAAACAA	FOXL2_MOUSE.H11MO.0.C	-3	0.00146002	0.522688	0.256065	11	AACAAAACAAAACAA	AAATGTAAACA	-
5-AACAAAACAAAACAA	FOXQ1_MOUSE.H11MO.0.C	0	0.00209575	0.750278	0.289232	12	AACAAAACAAAACAA	AAATAAACAATT	-
6-AAACAAACAAACAA	FOXJ2_MOUSE.H11MO.0.C	-3	9.66326e-05	0.0345945	0.0364212	10	AAACAAACAAACAA	TAAATAAACA	-
6-AAACAAACAAACAA	FOXJ3_MOUSE.H11MO.0.A	-1	0.00010266	0.0367524	0.0364212	13	AAACAAACAAACAA	AAAAAATAAACAA	-
6-AAACAAACAAACAA	FOXQ1_MOUSE.H11MO.0.C	-4	0.00017613	0.0630547	0.0416576	10	AAACAAACAAACAA	AAATAAACAATT	-
6-AAACAAACAAACAA	FOXO4_MOUSE.H11MO.0.C	-5	0.000478293	0.171229	0.0848429	9	AAACAAACAAACAA	AATAAACAA	-
6-AAACAAACAAACAA	SRY_MOUSE.H11MO.0.B	1	0.00227362	0.813955	0.322648	8	AAACAAACAAACAA	AAAACAAAA	-
8-AATAAATAAAT	FOXQ1_MOUSE.H11MO.0.C	1	0.000225866	0.08086	0.0543361	11	AATAAATAAAT	AAATAAACAATT	-
8-AATAAATAAAT	HXB7_MOUSE.H11MO.0.C	0	0.000349339	0.125063	0.0543361	10	AATAAATAAAT	CATTAATCAA	-
8-AATAAATAAAT	HNF6_MOUSE.H11MO.0.A	1	0.000391505	0.140159	0.0543361	10	AATAAATAAAT	AAATCAATAAA	-
8-AATAAATAAAT	HXA9_MOUSE.H11MO.0.B	1	0.000391505	0.140159	0.0543361	10	AATAAATAAAT	CCATAAATCAT	-
8-AATAAATAAAT	HXB8_MOUSE.H11MO.0.C	1	0.000391505	0.140159	0.0543361	10	AATAAATAAAT	GCATTAATCAA	-
8-AATAAATAAAT	FOXJ2_MOUSE.H11MO.0.C	-2	0.000774385	0.27723	0.0895627	9	AATAAATAAAT	TAAATAAACA	-
8-AATAAATAAAT	FOXO4_MOUSE.H11MO.0.C	0	0.00100276	0.358987	0.0900571	9	AATAAATAAAT	AATAAACAA	-
8-AATAAATAAAT	HNF1B_MOUSE.H11MO.0.A	4	0.00104555	0.374307	0.0900571	11	AATAAATAAAT	AGTTAATGATTAACT	+
8-AATAAATAAAT	FOXJ3_MOUSE.H11MO.0.A	0	0.00122711	0.439305	0.0900571	11	AATAAATAAAT	AAAAAATAAACAA	-
8-AATAAATAAAT	CDX4_MOUSE.H11MO.0.A	3	0.00129777	0.4646	0.0900571	9	AATAAATAAAT	GGCCATAAATCA	-
8-AATAAATAAAT	EVX1_MOUSE.H11MO.0.C	0	0.00144898	0.518735	0.0914094	11	AATAAATAAAT	AGGCCATAAATCA	-
8-AATAAATAAAT	MEF2D_MOUSE.H11MO.0.A	3	0.00262504	0.939764	0.140165	11	AATAAATAAAT	AGCTAAAAATAGCA	-
8-AATAAATAAAT	MEIS1_MOUSE.H11MO.0.A	2	0.00262581	0.940039	0.140165	10	AATAAATAAAT	GCCATAAATCAT	-
9-AAAAAAAAAAAAAA	FOXJ3_MOUSE.H11MO.0.A	-1	6.56991e-05	0.0235203	0.0467487	13	AAAAAAAAAAAAAA	AAAAAATAAACAA	-
9-AAAAAAAAAAAAAA	STAT1_MOUSE.H11MO.0.A	3	0.00109035	0.390344	0.296208	14	AAAAAAAAAAAAAA	AGGAAAATGAAACTGAAAGAAA	+
9-AAAAAAAAAAAAAA	FOXJ2_MOUSE.H11MO.0.C	-4	0.00177739	0.636304	0.296208	10	AAAAAAAAAAAAAA	TAAATAAACA	-
9-AAAAAAAAAAAAAA	STAT2_MOUSE.H11MO.0.A	4	0.00220626	0.789841	0.296208	14	AAAAAAAAAAAAAA	AGGAAAATGAAACTGAAAG	+
9-AAAAAAAAAAAAAA	IRF2_MOUSE.H11MO.0.B	2	0.00226747	0.811753	0.296208	14	AAAAAAAAAAAAAA	GAAAGTGAAAGTGAAAGTAA	+
9-AAAAAAAAAAAAAA	IRF3_MOUSE.H11MO.0.A	2	0.00249769	0.894172	0.296208	14	AAAAAAAAAAAAAA	GAAAGGGAAAGGGAAAGTGA	+
10-AGATGGCTCAGTGGT	ATF3_MOUSE.H11MO.0.A	-2	0.000403214	0.14435	0.0760119	9	AGATGGCTCAGTGGT	GTGACTCAT	-
10-AGATGGCTCAGTGGT	FOSL1_MOUSE.H11MO.0.A	-1	0.000488556	0.174903	0.0760119	12	AGATGGCTCAGTGGT	GGTGACTCATCC	-
10-AGATGGCTCAGTGGT	FOS_MOUSE.H11MO.0.A	-1	0.000580828	0.207936	0.0760119	12	AGATGGCTCAGTGGT	GATGACTCATCC	-
10-AGATGGCTCAGTGGT	FOSL2_MOUSE.H11MO.0.A	-1	0.000726911	0.260234	0.0760119	11	AGATGGCTCAGTGGT	GGTGACTCATC	-
10-AGATGGCTCAGTGGT	NFE2_MOUSE.H11MO.0.A	-2	0.000769599	0.275517	0.0760119	13	AGATGGCTCAGTGGT	ATGACTCAGCAGTT	+
10-AGATGGCTCAGTGGT	JUN_MOUSE.H11MO.0.A	-2	0.000790059	0.282841	0.0760119	10	AGATGGCTCAGTGGT	GTGACTCACC	-
10-AGATGGCTCAGTGGT	FOSB_MOUSE.H11MO.0.A	-2	0.000893249	0.319783	0.0760119	9	AGATGGCTCAGTGGT	ATGACTCAT	-
10-AGATGGCTCAGTGGT	JUNB_MOUSE.H11MO.0.A	-2	0.000893249	0.319783	0.0760119	9	AGATGGCTCAGTGGT	GTGACTCAT	-
10-AGATGGCTCAGTGGT	JUND_MOUSE.H11MO.0.A	-2	0.000973084	0.348364	0.0760119	11	AGATGGCTCAGTGGT	ATGACTCACCC	-
10-AGATGGCTCAGTGGT	MAFK_MOUSE.H11MO.0.A	2	0.00131165	0.469571	0.0922131	15	AGATGGCTCAGTGGT	AATGCTGACTCAGCAGTTTT	-
10-AGATGGCTCAGTGGT	BACH2_MOUSE.H11MO.0.A	-2	0.00153556	0.549732	0.0981407	11	AGATGGCTCAGTGGT	ATGACTCAGCA	-
11-GGCCAGCCTGGTCTA	ESR1_MOUSE.H11MO.0.A	1	0.001261	0.451436	0.88528	14	GGCCAGCCTGGTCTA	AGGTCACCCTGACCT	+
12-GATGGTTGTGAGCC	HXA1_MOUSE.H11MO.0.C	2	0.00125442	0.449081	0.898163	8	GATGGTTGTGAGCC	TTGATGGATG	+
13-CTCTCTCTCTCTCTC	PRDM1_MOUSE.H11MO.0.A	-1	0.000941795	0.337163	0.674325	14	CTCTCTCTCTCTCTC	TCACTTTCACTTTC	-
14-AGTTCCAGGACAGCC	ERR2_MOUSE.H11MO.0.A	1	0.000128316	0.0459371	0.0892426	15	AGTTCCAGGACAGCC	AAGTTCAAGGTCATCCT	+
14-AGTTCCAGGACAGCC	RARA_MOUSE.H11MO.0.A	8	0.000405367	0.145121	0.0892426	12	AGTTCCAGGACAGCC	GGGTCAGAAGTTCAAGGTCA	+
14-AGTTCCAGGACAGCC	STA5A_MOUSE.H11MO.0.A	-2	0.000531072	0.190124	0.0892426	10	AGTTCCAGGACAGCC	TTCCAAGAAA	+
14-AGTTCCAGGACAGCC	ERR1_MOUSE.H11MO.0.A	0	0.000568449	0.203505	0.0892426	12	AGTTCCAGGACAGCC	AGGTCAAGGTCA	+
14-AGTTCCAGGACAGCC	RXRG_MOUSE.H11MO.0.B	10	0.000629761	0.225455	0.0892426	12	AGTTCCAGGACAGCC	GAGGGTCAGGAGTTCAAGGTCA	+
14-AGTTCCAGGACAGCC	STF1_MOUSE.H11MO.0.B	-1	0.00139839	0.500625	0.15241	11	AGTTCCAGGACAGCC	GCTCAAGGCCA	+
14-AGTTCCAGGACAGCC	RXRA_MOUSE.H11MO.0.A	9	0.0016327	0.584507	0.15241	12	AGTTCCAGGACAGCC	AGGGTCAGGAGTTCAAGGTCA	+
14-AGTTCCAGGACAGCC	BCL6_MOUSE.H11MO.0.A	-2	0.00172407	0.617217	0.15241	13	AGTTCCAGGACAGCC	TTCCTGGAAAGCA	-
14-AGTTCCAGGACAGCC	NR5A2_MOUSE.H11MO.0.A	-1	0.00193593	0.693063	0.15241	11	AGTTCCAGGACAGCC	GTTCAAGGTCA	+
14-AGTTCCAGGACAGCC	NKX28_MOUSE.H11MO.0.C	-2	0.00275645	0.986808	0.195306	9	AGTTCCAGGACAGCC	TTCAAGGAC	+
# Tomtom (Motif Comparison Tool): Version 5.5.6 compiled on Aug 7 2024 at 16:12:17
# The format of this file is described at https://meme-suite.org/meme/doc/tomtom-output-format.html.
# tomtom -verbosity 1 -oc /mnt/data/data_gc/20240813_nora-cutrun/data/08_motif/XX_vs_XY_down-xstreme/streme_tomtom_out -min-overlap 5 -dist ed -evalue -thresh 1 -no-ssc /mnt/data/data_gc/20240813_nora-cutrun/data/08_motif/XX_vs_XY_down-xstreme/streme_out/streme.xml /mnt/data/data_gc/20240813_nora-cutrun/doc/HOCOMOCOv11_core_MOUSE_mono_meme_format.meme

### Sheet: XXvXY Up
Query_ID	Target_ID	Optimal_offset	p-value	E-value	q-value	Overlap	Query_consensus	Target_consensus	Orientation
1-CAAACAAACAAACA	FOXJ2_MOUSE.H11MO.0.C	0	5.3281e-05	0.0190746	0.0377273	10	CAAACAAACAAACA	TAAATAAACA	-
1-CAAACAAACAAACA	FOXQ1_MOUSE.H11MO.0.C	-1	0.000107229	0.038388	0.0379634	12	CAAACAAACAAACA	AAATAAACAATT	-
1-CAAACAAACAAACA	FOXJ3_MOUSE.H11MO.0.A	-2	0.00019909	0.0712741	0.0469905	12	CAAACAAACAAACA	AAAAAATAAACAA	-
1-CAAACAAACAAACA	FOXO4_MOUSE.H11MO.0.C	-2	0.000280902	0.100563	0.0497254	9	CAAACAAACAAACA	AATAAACAA	-
2-CAAAACAAAACAA	FOXJ3_MOUSE.H11MO.0.A	0	4.75483e-05	0.0170223	0.0330666	13	CAAAACAAAACAA	AAAAAATAAACAA	-
2-CAAAACAAAACAA	FOXO4_MOUSE.H11MO.0.C	-4	0.000175473	0.0628195	0.0610149	9	CAAAACAAAACAA	AATAAACAA	-
2-CAAAACAAAACAA	FOXL2_MOUSE.H11MO.0.C	-1	0.000298625	0.106908	0.0692245	11	CAAAACAAAACAA	AAATGTAAACA	-
2-CAAAACAAAACAA	FOXC1_MOUSE.H11MO.0.C	0	0.000525957	0.188293	0.0914418	13	CAAAACAAAACAA	CTTAAGTAAACAATG	-
2-CAAAACAAAACAA	IRF9_MOUSE.H11MO.0.C	0	0.000771756	0.276289	0.0953395	12	CAAAACAAAACAA	GAAAGCGAAACT	+
2-CAAAACAAAACAA	SRY_MOUSE.H11MO.0.B	-1	0.000897848	0.321429	0.0953395	9	CAAAACAAAACAA	AAAACAAAA	-
2-CAAAACAAAACAA	FOXQ1_MOUSE.H11MO.0.C	-3	0.000959658	0.343558	0.0953395	10	CAAAACAAAACAA	AAATAAACAATT	-
2-CAAAACAAAACAA	FOXJ2_MOUSE.H11MO.0.C	-2	0.00150565	0.539024	0.130885	10	CAAAACAAAACAA	TAAATAAACA	-
2-CAAAACAAAACAA	SOX5_MOUSE.H11MO.0.C	-7	0.0025588	0.916051	0.182625	6	CAAAACAAAACAA	TAACAATA	-
3-AAATAAATAAAT	FOXQ1_MOUSE.H11MO.0.C	0	5.08645e-05	0.0182095	0.0279594	12	AAATAAATAAAT	AAATAAACAATT	-
3-AAATAAATAAAT	HNF6_MOUSE.H11MO.0.A	0	0.000124812	0.0446825	0.0279594	11	AAATAAATAAAT	AAATCAATAAA	-
3-AAATAAATAAAT	HXB7_MOUSE.H11MO.0.C	-1	0.000155972	0.0558379	0.0279594	10	AAATAAATAAAT	CATTAATCAA	-
3-AAATAAATAAAT	HXB8_MOUSE.H11MO.0.C	0	0.000180357	0.0645678	0.0279594	11	AAATAAATAAAT	GCATTAATCAA	-
3-AAATAAATAAAT	FOXJ2_MOUSE.H11MO.0.C	1	0.00020161	0.0721765	0.0279594	9	AAATAAATAAAT	TAAATAAACA	-
3-AAATAAATAAAT	HXA9_MOUSE.H11MO.0.B	0	0.00077826	0.278617	0.089941	11	AAATAAATAAAT	CCATAAATCAT	-
3-AAATAAATAAAT	FOXJ3_MOUSE.H11MO.0.A	3	0.00118931	0.425772	0.11781	10	AAATAAATAAAT	AAAAAATAAACAA	-
3-AAATAAATAAAT	FOXO4_MOUSE.H11MO.0.C	-1	0.00142742	0.511018	0.123722	9	AAATAAATAAAT	AATAAACAA	-
3-AAATAAATAAAT	CDX2_MOUSE.H11MO.0.A	0	0.00168401	0.602876	0.127133	12	AAATAAATAAAT	AAGGCCATAAAA	-
3-AAATAAATAAAT	HXA10_MOUSE.H11MO.0.C	0	0.0018692	0.669173	0.127133	12	AAATAAATAAAT	TCATAAATCATC	-
3-AAATAAATAAAT	CUX2_MOUSE.H11MO.0.C	0	0.00219333	0.785214	0.127133	11	AAATAAATAAAT	AAATCAATGAA	+
3-AAATAAATAAAT	FOXC1_MOUSE.H11MO.0.C	3	0.00220017	0.78766	0.127133	12	AAATAAATAAAT	CTTAAGTAAACAATG	-
3-AAATAAATAAAT	HNF1B_MOUSE.H11MO.0.A	3	0.00269852	0.966069	0.137105	12	AAATAAATAAAT	AGTTAATGATTAACT	+
4-AGGCAGAGGCAGG	ZN335_MOUSE.H11MO.0.A	2	0.00245737	0.879739	0.553164	13	AGGCAGAGGCAGG	TCAGGCAGCGCCGAGGACAGCC	-
5-AAAAAAAAAAAAAA	FOXJ3_MOUSE.H11MO.0.A	-1	7.50381e-05	0.0268636	0.0531742	13	AAAAAAAAAAAAAA	AAAAAATAAACAA	-
5-AAAAAAAAAAAAAA	STAT1_MOUSE.H11MO.0.A	3	0.0010943	0.391759	0.277234	14	AAAAAAAAAAAAAA	AGGAAAATGAAACTGAAAGAAA	+
5-AAAAAAAAAAAAAA	FOXJ2_MOUSE.H11MO.0.C	-4	0.00193144	0.691455	0.277234	10	AAAAAAAAAAAAAA	TAAATAAACA	-
5-AAAAAAAAAAAAAA	STAT2_MOUSE.H11MO.0.A	4	0.00217402	0.778299	0.277234	14	AAAAAAAAAAAAAA	AGGAAAATGAAACTGAAAG	+
5-AAAAAAAAAAAAAA	IRF2_MOUSE.H11MO.0.B	2	0.00223824	0.801289	0.277234	14	AAAAAAAAAAAAAA	GAAAGTGAAAGTGAAAGTAA	+
5-AAAAAAAAAAAAAA	IRF3_MOUSE.H11MO.0.A	2	0.00234735	0.840353	0.277234	14	AAAAAAAAAAAAAA	GAAAGGGAAAGGGAAAGTGA	+
7-AGTTCCAGGACAGCC	ERR2_MOUSE.H11MO.0.A	1	0.000104551	0.0374293	0.0739739	15	AGTTCCAGGACAGCC	AAGTTCAAGGTCATCCT	+
7-AGTTCCAGGACAGCC	RARA_MOUSE.H11MO.0.A	8	0.000262193	0.0938652	0.0854143	12	AGTTCCAGGACAGCC	GGGTCAGAAGTTCAAGGTCA	+
7-AGTTCCAGGACAGCC	STA5A_MOUSE.H11MO.0.A	-2	0.000453582	0.162382	0.0854143	10	AGTTCCAGGACAGCC	TTCCAAGAAA	+
7-AGTTCCAGGACAGCC	RXRG_MOUSE.H11MO.0.B	10	0.000482882	0.172872	0.0854143	12	AGTTCCAGGACAGCC	GAGGGTCAGGAGTTCAAGGTCA	+
7-AGTTCCAGGACAGCC	ERR1_MOUSE.H11MO.0.A	0	0.000612393	0.219237	0.0866582	12	AGTTCCAGGACAGCC	AGGTCAAGGTCA	+
7-AGTTCCAGGACAGCC	STF1_MOUSE.H11MO.0.B	-1	0.000878984	0.314676	0.103652	11	AGTTCCAGGACAGCC	GCTCAAGGCCA	+
7-AGTTCCAGGACAGCC	RXRA_MOUSE.H11MO.0.A	9	0.00124217	0.444698	0.122905	12	AGTTCCAGGACAGCC	AGGGTCAGGAGTTCAAGGTCA	+
7-AGTTCCAGGACAGCC	BCL6_MOUSE.H11MO.0.A	-2	0.00138966	0.497499	0.122905	13	AGTTCCAGGACAGCC	TTCCTGGAAAGCA	-
7-AGTTCCAGGACAGCC	NR5A2_MOUSE.H11MO.0.A	-1	0.00164727	0.589724	0.129501	11	AGTTCCAGGACAGCC	GTTCAAGGTCA	+
8-GAGAGAGAGAGAGAA	IRF2_MOUSE.H11MO.0.B	0	0.000715754	0.25624	0.27707	15	GAGAGAGAGAGAGAA	GAAAGTGAAAGTGAAAGTAA	+
8-GAGAGAGAGAGAGAA	PRDM1_MOUSE.H11MO.0.A	0	0.00100873	0.361126	0.27707	14	GAGAGAGAGAGAGAA	GAAAGTGAAAGTGA	+
8-GAGAGAGAGAGAGAA	IRF3_MOUSE.H11MO.0.A	0	0.00128096	0.458583	0.27707	15	GAGAGAGAGAGAGAA	GAAAGGGAAAGGGAAAGTGA	+
8-GAGAGAGAGAGAGAA	IRF1_MOUSE.H11MO.0.A	0	0.00154879	0.554467	0.27707	15	GAGAGAGAGAGAGAA	GAAAGTGAAAGTGAAAGTAA	+
9-CCTTTAATCCCAGC	PITX1_MOUSE.H11MO.0.C	-2	0.00104487	0.374064	0.471419	10	CCTTTAATCCCAGC	GTTAATCCCT	-
9-CCTTTAATCCCAGC	GFI1_MOUSE.H11MO.0.C	-4	0.00139458	0.499261	0.471419	10	CCTTTAATCCCAGC	AAATCACAGC	-
9-CCTTTAATCCCAGC	OTX2_MOUSE.H11MO.0.A	-3	0.00197639	0.707546	0.471419	11	CCTTTAATCCCAGC	TTAATCCTCTTA	-
# Tomtom (Motif Comparison Tool): Version 5.5.6 compiled on Aug 7 2024 at 16:12:17
# The format of this file is described at https://meme-suite.org/meme/doc/tomtom-output-format.html.
# tomtom -verbosity 1 -oc /mnt/data/data_gc/20240813_nora-cutrun/data/08_motif/XX_vs_XY_up-xstreme/streme_tomtom_out -min-overlap 5 -dist ed -evalue -thresh 1 -no-ssc /mnt/data/data_gc/20240813_nora-cutrun/data/08_motif/XX_vs_XY_up-xstreme/streme_out/streme.xml /mnt/data/data_gc/20240813_nora-cutrun/doc/HOCOMOCOv11_core_MOUSE_mono_meme_format.meme
